# The Genome of the Zebra Mussel, *Dreissena polymorpha*: A Resource for Invasive Species Research

**DOI:** 10.1101/696732

**Authors:** Michael A. McCartney, Benjamin Auch, Thomas Kono, Sophie Mallez, Ying Zhang, Angelico Obille, Aaron Becker, Juan E. Abrahante, John Garbe, Jonathan P. Badalamenti, Adam Herman, Hayley Mangelson, Ivan Liachko, Shawn Sullivan, Eli D. Sone, Sergey Koren, Kevin A. T. Silverstein, Kenneth B. Beckman, Daryl M. Gohl

## Abstract

The zebra mussel, *Dreissena polymorpha*, continues to spread from its native range in Eurasia to Europe and North America, causing billions of dollars in damage and dramatically altering invaded aquatic ecosystems. Despite these impacts, there are few genomic resources for *Dreissena* or related bivalves, with nearly 450 million years of divergence between zebra mussels and its closest sequenced relative. Although the *D. polymorpha* genome is highly repetitive, we have used a combination of long-read sequencing and Hi-C-based scaffolding to generate the highest quality molluscan assembly to date. Through comparative analysis and transcriptomics experiments we have gained insights into processes that likely control the invasive success of zebra mussels, including shell formation, synthesis of byssal threads, and thermal tolerance. We identified multiple intact Steamer-Like Elements, a retrotransposon that has been linked to transmissible cancer in marine clams. We also found that *D. polymorpha* have an unusual 67 kb mitochondrial genome containing numerous tandem repeats, making it the largest observed in Eumetazoa. Together these findings create a rich resource for invasive species research and control efforts.
