## Supplementary material for "The Genome of the Zebra Mussel, *Dreissena polymorpha*: A Resource for Invasive Species Research": Foot_DEG_BLAST_results.xlsx

### Sheet: Sheet1
Gene ID	Annotation	Log2FC - Day 4
DPMN_066420	polyadenylate-binding protein 1-like	5.32048
DPMN_017751	Tax1BP1	5.14506
DPMN_005570	Tetraspanin	4.93485
DPMN_049419	vitellogenin	4.78425
DPMN_134996	glutamyl aminopeptidase-like	3.55601
DPMN_013285	monocarboxylate transporter 12-like	3.38091
DPMN_034632	CD109	3.06513
DPMN_125763	CD109	2.69444
DPMN_011081	Tenascin-X	2.68448
DPMN_080226	metabotropic glutamate receptor 8-like	2.52622
DPMN_194568	60S ribosomal protein L19	2.31137
DPMN_066988	serine/threonine-protein kinase TBK1-like	1.84054
DPMN_013817	Kyphoscoliosis peptidase	1.39705
DPMN_027392	anoctamin-4-like	1.35887
DPMN_121885	Arylsulfatase	1.23954
DPMN_164933	cytochrome P450 3A28-like	0.97838
DPMN_127641	cytosolic Fe-S cluster assembly factor narfl-like	0.861198
DPMN_053135	Ceroid-lipofuscinosis; neuronal 5	0.817541
DPMN_122749	lysocardiolipin acyltransferase 1-like	0.0699109
Gene ID	Annotation	Log2FC - Day 4
DPMN_181702	nucleoside diphosphate kinase	-6.15589
DPMN_092058	No similarity found	-3.80496
DPMN_114486	metalloreductase STEAP2-like	-3.31377
DPMN_103363	Alpha-tubulin	-3.19885
DPMN_028019	von Willebrand factor D and EGF domain	-3.15322
DPMN_084917	AMBP	-2.98234
DPMN_186960	toll-like receptor 4	-2.83539
DPMN_030517	von Willebrand factor D and EGF domain	-2.79485
DPMN_118567	cytokine receptor	-2.68156
DPMN_187139	CXorf38 homolog	-2.38823
DPMN_114830	serine/threonine-protein phosphatase	-2.35373
DPMN_106288	No similarity found	-2.02982
DPMN_097756	No similarity found	-2.02972
DPMN_085219	complement factor B-like protein	-1.99716
DPMN_062091	solute carrier family 23 member 1-like	-1.97463
DPMN_028623	matrix metallopeptidase 10 (stromelysin 2)	-1.9396
DPMN_084246	TNF ligand-like	-1.91216
DPMN_004625	DUF4921-domain-containing protein	-1.89597
DPMN_010384	Major facilitator super domain containing 4	-1.88418
DPMN_102295	bcl2-like 1	-1.81654
DPMN_031120	metabotropic glutamate receptor 8-like	-1.75877
DPMN_160841	CP2	-1.73826
DPMN_162886	Sequestosome 1	-1.69344
DPMN_174170	ankyrin repeat protein	-1.64464
DPMN_175007	IGFc binding protein	-1.57069
DPMN_082554	Carnosine synthase 1	-1.46034
DPMN_045143	acidic mammalian chitinase-like	-1.29508
DPMN_159826	Deleted in malignant brain tumors 1	-1.2074
DPMN_147909	solute carrier family 26 member 10-like	-1.16206
DPMN_102183	bcl2-like 1	-1.04621
DPMN_088338	blastula protease 10-like	-1.0429
DPMN_018956	carbohydrate sulfotransferase 15-like	-0.804774
DPMN_005216	E3 ubiquitin-protein ligase MID2	-0.330187
DPMN_094201	Wiskott-Aldrich syndrome protein	-0.209005
