## Supplementary material for "The Genome of the Zebra Mussel, *Dreissena polymorpha*: A Resource for Invasive Species Research": Foot_DEGs.csv

genes	logFC.4	logFC.8	logCPM	F	PValue	FDR	GO_BP	GO_BP_Desc	GO_CC	GO_CC_Desc	GO_MF	GO_MF_Desc	Abbreviation	Annotation	Description	Sequence
DPMN_004625	-1.895974193	-0.538422931	4.327451606	7.406962869	0.008093012	0.999652739	NA	NA	NA	NA	NA	NA		hypothetical protein	ID=DPMN_004625-T1;Parent=DPMN_004625;product=hypothetical protein;DBxref=PFAM:PF14124;note=EggNog:ENOG4108VK9;	MAASSAQCALQVGSYMVQSRSEWPRRGRHILAQFDEETIVVYQAFRSDIAEYAVKHGKFGGPSYSYTRMTWIKTNFMWMMYRSGWGQKKDQERTLAIFLSRKGFEELLKGAQGVGITLGKDQPDDVRIQWDPDHGPTYGKLERRAVQLGIRGAALKKFHEEYIQRIVDISEFVNEQRQYVDDGKLDELLSPIEKVYVPSDKQICEHILLEGYERDRDDSASDTRTN
DPMN_005216	-0.330187444	-1.613625961	2.119289339	8.249867939	0.005619066	0.999652739	NA	NA	NA	NA	GO:0008270	zinc ion binding		hypothetical protein	ID=DPMN_005216-T1;Parent=DPMN_005216;product=hypothetical protein;DBxref=PFAM:PF00643;	MATPLGSVHKSSDLVKDFCCGACKSRSIEEIAEIYCETCLKCFCGKCIYLHGQLYADHITYGTEDMNKWPVTKKMEDFLFKCENHKDKKLKMFCKDHSQPCCTNCAFLNHRLCKEVSLISESVKTNPSDLHELSNKIETILKELKNLQNTRQSSFQSVEGSYSKRLQEVRDVRQKLNSALDELEKATLKELDDLRTSLQAALKTDVDNCNKLMDDLELLSEAVKELADKSIGEMAFIASRKCLDKIQESQVYLKKLL
DPMN_005570	4.934848314	4.22861265	5.620899721	8.413298672	0.00524847	0.999652739	NA	NA	GO:0016021	integral component of membrane	NA	NA	TSP66E_3	Tetraspanin	ID=DPMN_005570-T1;Parent=DPMN_005570;product=Tetraspanin;DBxref=PFAM:PF00335;note=TransMembrane:4 (i12-34o74-95i107-130o244-267i);EggNog:ENOG41036WW;COG:S;	MAGCLAQIARLLLVIINIVFLLLGLAVTAIGFILRYGYNIYKPFLETGLNQLEKALMDTKLGSFDVKSIDIGEVLLSLSVGLIIGGLVLFGLAFFGCCGACCKFKLFLWIYAIVIVVFILIEAIGIGLLYGKPDIVKDQAKSSLSGFEGLASEKVPSLAWNVIMIQFKCCGVDSYTDFSVATKWNNNPGGFGKIDMPLACCKSLPSSQSANAADCAKETHMALNNGETGCYGEVWGASFGKTAIAVPVLVICGIIQILFIVFAVMVAKGDNDRVSPI
DPMN_010384	-1.884176109	-0.665153782	2.515874511	7.265308454	0.008624116	0.999652739	NA	NA	NA	NA	NA	NA	MFSD4_1	Major facilitator super domain containing 4	ID=DPMN_010384-T1;Parent=DPMN_010384;product=Major facilitator super domain containing 4;note=TransMembrane:12 (i41-58o78-97i104-129o135-155i167-188o234-255i302-323o343- 361i368-391o397-419i426-449o461-483i);EggNog:ENOG410V8D9;COG:U;	MEFDNAPHDPSGIILGSDPSPLPVEEKISFWKLFKKHKMSVLVDCLVFGIFGMGVAFLGPTLFDLGCQTNSDLKQMNWVFFVQLLMTMIGSISAGYLTERFVPAHIMLCIGMTGLPITMFLIPACHVLAELLVNLMVMGWFMGCVDCVANLRMILRFGTNVTPFLQAMHFFYGLGAFVSPMIASPFLLNIDCSPFIDGYVLTPAEQVQKNQTVTIAPQPKIVDRAMRLSHSKEAFFILGSIQLVITVTVYLVVWLEKKWGVMYSPASTPPISRIQTTSAEGFSEYSGSRSFTRFLRCGTKDVMLFTALASASLFIYDGVQSSYADYIYSYAEKNVNGLQRSEGAVLNSVFWGPFALGRLLAVAASTRFCAAFMLSCNLTGCAVALLITLIWRTSRAAVY…
DPMN_011081	2.684478523	1.248120176	1.588015878	7.698837009	0.007114466	0.999652739	NA	NA	NA	NA	NA	NA		hypothetical protein	ID=DPMN_011081-T1;Parent=DPMN_011081;product=hypothetical protein;DBxref=PFAM:PF13385;note=EggNog:ENOG410WHX1;COG:T;	MEFEKDFNLYPFMGEVCSPECAFGGIKSSSSACLCDKGFWDASCSSVCPGGATKPCSGFGSCDQKTGKCNCPINRMGSDDCSICSNGWYGADCEITDNAQTSGATTFMTMMGQLGSAYTLDGLTYQVKTQGELLLLAISNNVIIQGKFMTCYTNFSCMSFLAARIGDNANGFATITVQSQRSYNSKPYVYINGDYTSLDTTSYFKGFTVKRSDYFEVTLTVNDMVTFIVRTVGQYLYFRAEVDQSFIPNTSGLLSGNLYTLTSDKIDHLYNAQYTVFGVCSSSASDQTVLASESSTVLALNPYTQEFQNSTTMDISRFKVQDCDRIIHYPSADYESQSVGGYALSFNEASFFQDFYIDTNRYTDLTFELLVRTPTANDSGVLFAFTSDNAFSIISGNSS…
DPMN_013285	3.380914548	0.359557688	5.232154447	7.118025758	0.009219998	0.999652739	GO:0055085	transmembrane transport	GO:0016021	integral component of membrane	NA	NA		hypothetical protein	ID=DPMN_013285-T1;Parent=DPMN_013285;product=hypothetical protein;DBxref=PFAM:PF07690;note=TransMembrane:12 (i70-96o116-135i140-159o165-189i196-216o228-247i405- 427o439-458i470-490o496-519i531-553o559-580i);EggNog:ENOG410V577;COG:G;	MARLLNNDSKNGNAASNRKDDLTIDGKMASSEKGKPVTGYVGASAAEDDGNCEIIGAGSGLVPIPPDGGWGWVVTMASFMVGVIVDGICFTFGFFFNDFQEHFGTNRSVTASINSVLSGTYLTVGPLVSALVNIYGCRKVAMIGAVVTSVSFFVCTFSPDINVMILLYGFCGGLGFGLMYLPAIVMVGYYFDKRRALATGIAVCGSGVGSFVFAPLSELLLGTYNWKGAMWILSGLSLNGAVFAALFRPLSYNESQSVVEKSKEDEFEPSYEKEAKAPLVNPVVQIMKTDSPIYRCKSMESCHETSNVARLGNSMVLLESGTNVHSRNSKSWHVMKPMDRKDIFYSGSVQHLPEYVRAGNEVNFVRSMLSVHEKNAEEDTETTESSCGKIFKTMFDFSL…
DPMN_013817	1.397048489	-0.175930537	3.993257479	9.967084252	0.002844736	0.999652739	NA	NA	NA	NA	NA	NA		hypothetical protein	ID=DPMN_013817-T1;Parent=DPMN_013817;product=hypothetical protein;note=EggNog:ENOG410VF5J;COG:D;	MEPEQYRVVPEDEDGYPEVRPSSKQKSDVFVAKDHVRVDEHAMSAPDSLQDDFDSLVEYLVQDLTATVSMVRSIYIWVTTQRLPMTSSVGFTQTDTPRGFLFNIREKKATYQELFAVLCRRSHIPCVIVHGVAKSICYDAGAKVSFKKGKNSWNAVLIDGEWRLVHPYWGASSAPGYCTGRWGEVGSSSERDANDNAQSRFALSRIRNEFYFLTDPDMFITKCFPENPSWQLLSKPLSKIEFEDLPFYQPAFYELKLKERLHENCVVHTSDGECNFEFTLPVDRAQRYKLSYTLHARRALDAEGEYDVTPLEGYSFRYRYEHTEYLQFRFPYIGVFKLNVFCKDSKCSLPSDWVVEYKIVCSKTNPNCRPYPITPAIGWGPNAELDAVGMHSFSHKNAL…
DPMN_017751	5.145058093	0.004788727	8.298029951	14.35437667	0.000666031	0.999652739	NA	NA	NA	NA	NA	NA		hypothetical proteinhypothetical protein	ID=DPMN_017751-T1;Parent=DPMN_017751;product=hypothetical protein;note=EggNog:ENOG410W41E;COG:K;ID=DPMN_017751-T2;Parent=DPMN_017751;product=hypothetical protein;note=EggNog:ENOG410W41E;COG:K;	MERKMTSPTEFDVVRVSPHVDLVLFDNIISCYQSDRPITANYVIGEEVIRSGWDWVGVFPVGWNSLGDYLVYTWAQPLGLDCTEPRRRTVFIPAQMHQIRSNPRDVYKLLYVSRGGNVLGASHAFHVFDEQEMHEYNIDRLFFNTCHDPAVSSTRQLPLSGGKRKSKKAYSPESDSYELVNELTCPVPCKRRKEKILTVFRDDETLVNIPSFTEWAEKLRFINYQSIVQEYCNNVTTPILSSSHTPPTSLTSPSSSLAVIPYHSRDVMPVYNIRWSTPSETSCSRFTPSIEYPELPSLMAGPSSFLDSKFDLKCINCQIARTLVRDLVEKDALHTATIERLQAKLQRLTAANRTKRERQHQTVNLIDWALEQVQNDNRKLRGQIDFLQERVYELTAARE…
DPMN_017751	5.145058093	0.004788727	8.298029951	14.35437667	0.000666031	0.999652739	NA	NA	NA	NA	NA	NA		hypothetical proteinhypothetical protein	ID=DPMN_017751-T1;Parent=DPMN_017751;product=hypothetical protein;note=EggNog:ENOG410W41E;COG:K;ID=DPMN_017751-T2;Parent=DPMN_017751;product=hypothetical protein;note=EggNog:ENOG410W41E;COG:K;	MERKMTSPTEFDVVRVSPHVDLVLFDNIISCYQSDRPITANYVIGEEVIRSGWDWVGVFPVGWNSLGDYLVYTWAQPLGLDCTEPRRRTVFIPAQMHQIRSNPRDVYKLLYVSRGGNVLGASHAFHVFDEQEMHEYNIDRLFFNTCHDPAVSSTRQLPLSGGKRKSKKAYSPESDSYELVNELTCPVPCKRRKEKILTVFRDDETLVNIPSFTEWAEKLRFINYQSIVQEYCNNVTTPILSSSHTPPTSLTSPSSSLAVIPYHSRDVMPVYNIRWSTPSETSCSRFTPSIEYPELPSLMAGPSSFLDSKFDLKCINCQIARTLVRDLVEKDALHTATIERLQAKLQRLTAANRTKRERQHQTVNLIDWALEQVQNDNRKLRGQIDFLQERVYELTAARE…
DPMN_018956	-0.80477354	1.612207797	3.409456072	8.796081778	0.00448671	0.999652739	NA	NA	NA	NA	GO:0008146	sulfotransferase activity		hypothetical protein	ID=DPMN_018956-T1;Parent=DPMN_018956;product=hypothetical protein;DBxref=PFAM:PF00685;PFAM:PF13469;note=EggNog:ENOG410N08Q;COG:S;	MKSTFYSFVCLLLFGSATLLGFWWKATQFVPRVASHLHNIIDNRFHPSFLRKYKNPCFDDVRSSDHGTTANETSTLLCFPYFVMPGFPKCGTTDLYTRLSKHPQIKWEHPKEPDLLHRHMYKYDNFGEAVHQYYVPLFRPSIHRLQENFDVDKDGTLIYTGIIGDASVDYAFNNSRWQDFPGNKGVKEPRLTHAHFMYSLYPKMKVIFMLREPVERLYSDYIFEARAIGYKRSPKNFHQSALKFIKDFNECLRLNTRRGCAYNRTFESYEIRLRAGMYHIFVNDWIQVFGKENVLVLMSETTKAANQRLNSIRQIVKFLEIEPFSLTEEKHLYDEKLVNVRLPEERSIGDMLSCTRELLQVFYAPFNIELTKMFPYIDYNSFY
DPMN_027392	1.358870433	1.102233481	3.347664843	8.454899279	0.005158743	0.999652739	NA	NA	NA	NA	GO:0046983	protein dimerization activity	ANO3	Ano3p	ID=DPMN_027392-T1;Parent=DPMN_027392;product=Ano3p;DBxref=PFAM:PF04547;PFAM:PF16178;note=TransMembrane:8 (i299-329o381-400i460-488o500-523i550-568o668-690i718- 742o819-849i);EggNog:ENOG410V7AE;COG:U;	MNRASVAPAPPAGNLYPSMPAGTTAKAPPIGFEMHGHPHDNEPTEVVTEKVPGGPQTSRNEEFTMFFKDGARRIDFVLAYEMGTTAEQENRVKKRAYFLDMIKKEGLHLEHEKPEDSKSGKVAFIKCHAPWEVLAKGAELMNMKMPLAPNDMPTQTSIFQCCPTPFDLDKELIEEDDNYFTAPFNRSRMDQFVIHDKEKFFSNAQRSRIVYAILSRAYYEDEDQDNSGKRRFGIKKLLANGTFSAAYPLHDGKYTSEHSLLTRGKENERHLLYELWAKPGRWYKFQPLDKIRKYFGEKIGLYFTWLGYYTTMLVPAAIAGLIAFIYGLVTMGDDQVTNDLCSVQIAGNITMCPLCDNRCSYWRLKESCGFSRATYLFDNPATVAFACVMALWASFFHEF…
DPMN_028019	-3.153222167	-1.562604627	3.171442944	8.558668071	0.004942623	0.999652739	NA	NA	NA	NA	NA	NA		hypothetical protein	ID=DPMN_028019-T1;Parent=DPMN_028019;product=hypothetical protein;DBxref=PFAM:PF00094;note=EggNog:ENOG410WHIE;COG:T;	MCICADDFIERDGACILEESVCQEHVPKLPDLYRRSPKYTLTSTEPPIRDDRLKDIWYNIGPAMISTDGKLTGRSPGTCGTYYPIYLAESITIMEQNEVDSGNNITKQAVIGGLQEFGMSYNLSVQLRKCGAEYLARLQAPSVVFAAYCLDTDAMSVSAGNSTDRWAHLKQELSFRIDFDNNTSTEIYKPLVAFNCHPLDRYYNTYYNKYDVNCAGCNRYNYNTDGLFYTIHWYVNGLHCKTIGPVERSRLQETDLIESEISDVCGQRQFGFQLQCSFQWSEMKVGEKSTPVFSQQIQTGVNAWTIGTSTAGDFIVPSIHSTPIGCQSSTSDTAETCLIKWDISAHGSCPFGTAKDVPKLCGLSILGFTKYGLEKSGIGKYMMLIFNVTFNAELQTKTM…
DPMN_028623	-1.939596679	0.180542979	2.00162486	7.31177738	0.008445526	0.999652739	GO:0006508	proteolysis	GO:0031012	extracellular matrix	GO:0008270	zinc ion binding	MMP10	matrix metallopeptidase 10 (stromelysin 2)	ID=DPMN_028623-T1;Parent=DPMN_028623;product=matrix metallopeptidase 10 (stromelysin 2);DBxref=PFAM:PF00413;PFAM:PF01471;note=MEROPS:MER0003021;EggNog:ENOG410UQVH;COG:O;	MFQCMYAGIFGITHDSEIANNNFHFERRSRNQLKVSSEEREYINQRKRLELRWGFDVDEYLEKYGYLRTIPREISNRKIQVHSKLDRKHAIRLYQEFFGLKSTGGLNKKTVKVMKEPRCAFPDQREDDPYSPVRNFHFYRYYPRWRRSILTWRVSKYTKKISPLGLWKTLKKAFNTWSSVTGLRFLYTRQTPDIQIDFEHGNHGDGAGLAFDEKGRVVGHAFGPGTYTISGDIHLDTDEDWTLDVDPKSGVNLLGVAIHEIGHALGLVHSRDPRSVMYPAFVRTNLDLSQEDIENAQILYGPNPEVKDPPLPAKELTTVAPKACEINMDDIELGPDGYTYIFRKSHLTQIDQRGKLVRTPKKVKITDIYKNGPPEVDAVSFLEERKQTYMFYNNTIWRY…
DPMN_030517	-2.794853925	-2.067823274	3.512458787	7.065662849	0.00944334	0.999652739	NA	NA	NA	NA	NA	NA		hypothetical protein	ID=DPMN_030517-T1;Parent=DPMN_030517;product=hypothetical protein;DBxref=PFAM:PF00094;note=TransMembrane:1 (o995-1020i);EggNog:ENOG410WHIJ;COG:T;	MKMCVCDDTRKVDGNACVPRVPGDACEQGSKNCQGISGDLFCDAVTNKCSCASTYTASNGACVQKRCSDDLGCGGIAHIKCINTACTCSVTSELNRTNGLCESKGLGSSCVTDIECGLVTGAMCDNAQPRVCVCGEKYEMNDAECILKQPGVLYLNRVGIFVAQYIEHDEHFATFRCDYRIDHGFYYQIQWYLDGEMINSTDIVDSSKASEASVLKDVELYDLNPMVFQFDSKLRCRVTAFNESGTIAIKIVESNEFTPMKISSRSLTFTRGQSASFTVTLYVPFGCGTHSEDCRLQYLLYDPSDLYDCIDSTIAVLHSDTCGGRIKGSTKTDIETFSLTKHETTITIVAKNNNKYKLKSQFQLKLQTFSDDNLKNLWQGFTTTIAVHVTDGHSIQNSH…
DPMN_031120	-1.75876858	1.307910122	4.365691751	7.474566212	0.007853064	0.999652739	GO:0007186	G protein-coupled receptor signaling pathway	GO:0016021	integral component of membrane	GO:0004930	G protein-coupled receptor activity		hypothetical protein	ID=DPMN_031120-T1;Parent=DPMN_031120;product=hypothetical protein;DBxref=PFAM:PF01094;note=TransMembrane:1 (n5-16c22/23o1032-1054i);SECRETED:SignalP(1-22);EggNog:ENOG410VPM6;COG:P;T;	MQQRVSSLLAALCALTSGFIRAHGLGTELLPGDAYIEFIGSVYSDTSCRVPDVQVLQEINAIKWTLGRLNDGNFINGLKLGLRVSPTCQSVERAIQVTHKLIVEMGNNDTIDVVGVIGSDFSSESEAISRMLSLLPDQHRLLQVSYASTSASLRNRDLYRNFFRTIPADDIQVQVMHEFLVAARWTMLTMIYINDTYGRGGFRELSERLVGSDICVVGSVAIEPENYNVTMLEDVVRNKVYNINETRNEPPVSGILVFGRYQIVEALFQAIHNLENDNRTAHYNRPSVILSEAGIYFESKFPNVSKGAFVLSPPRRIISEFQANWNDSLTISGKLKAEVDSNRYFKEMFEILMNCQFSNYCHPMTSKELTMHAAPSVYTQYAIQSALVTAFSVKRVHST…
DPMN_034632	3.065130961	-0.08474582	3.207000713	7.202127463	0.008874056	0.999652739	NA	NA	GO:0005576	extracellular region	GO:0004866	endopeptidase inhibitor activity	TEP2_1	thioester-containing protein	ID=DPMN_034632-T1;Parent=DPMN_034632;product=thioester-containing protein;DBxref=PFAM:PF00207;PFAM:PF01835;PFAM:PF07677;PFAM:PF07678;PFAM:PF07703;PFAM:PF10569;note=MEROPS:MER0023251;SECRETED:SignalP(1-21);EggNog:ENOG4103H5F;COG:O;	MAAISTRLYLILGCLLASGFAQMQWYMPVIYPQRMTPGLDFKVTCDLTAAFLDAQPPLSGVYTVRLGLQDHPDNTFAMIDQIRYLQSGASTGVFSVQTQSNMTAGGYRFHLDVSRNGVAMGTSYIYTTVEGEHENTVHILVQTDKGIYKAGQNVLFRVMGIDDNRVVIPSLQYTIEIFDGDNNRIRRWVNVSDSTGVYTGQMEMSEHPVLGQWRIQATAEKYTKSVIFDVEEFELPKFYVELDFPKVVSTALNTHLKGTVISLYTFGQGVTGTVSLTLKQNIYKLERTLRMVDGRVDVQIPMKDISAMFPAGHYLQKIFSGIDLHSSVKIDVAAIFTEDLTGLTQDASGDVAFMAYDVNLRVTGDDSKIKIEILNWSYGPLTVNASGIYSVFVEIRYST…
DPMN_045143	-1.295082588	1.224599016	4.744381482	8.831366213	0.004423228	0.999652739	GO:0006030	chitin metabolic process	NA	NA	GO:0008061	chitin binding		hypothetical protein	ID=DPMN_045143-T1;Parent=DPMN_045143;product=hypothetical protein;note=SECRETED:SignalP(1-21);	MKLLLTGLLAVMLVWGPQTRAQKDTSAGCRERATCSKHEHDQIRLRLMHGTNCTSFCHCATLATHDDATVTYHWVRQNCSLGTQFDSSKGVCNHVGHFVCEH
DPMN_049419	4.784254329	1.28262355	4.352133436	9.289112583	0.003687771	0.999652739	NA	NA	NA	NA	NA	NA	VIT-5	Vit-5p	ID=DPMN_049419-T1;Parent=DPMN_049419;product=Vit-5p;DBxref=PFAM:PF00094;note=EggNog:ENOG410XBR6;COG:I;	MAVCHVTPDRVRQTTGGTIEQEVRYPHCETVLVMDCSRRDTLAITSRPAPGNTSKQIVTIATEDRTIEVSPDADSVLVRVDGSLVAKHPEVTRFDGDGKRSVSVRQLSDGRRVEVILEHRRESVVSDGVIVSIKVPRVQLPTVCGVCGSVRSASGLLGPDQVEYTDPDAFLSSYLVPSNHCDATAIQARLGVPERRQESKLVRPSQRTDVKHMIQNGIPKTCFSTKPISECQPNTIVEKTENKVVAYVCVRSSSPLAEKYLEISRLQVLDEVRDRTPSIYEPMIMPQVCIAN
DPMN_053135	0.817540836	-2.84457228	3.634568	6.9879284	0.009786654	0.999652739	NA	NA	GO:0005764	lysosome	NA	NA	CLN5_2	Ceroid-lipofuscinosis; neuronal 5	ID=DPMN_053135-T1;Parent=DPMN_053135;product=Ceroid-lipofuscinosis; neuronal 5;DBxref=PFAM:PF15014;note=SECRETED:SignalP(1-19);EggNog:ENOG410V9CB;COG:O;	MGARLKYGLLLVFVVPCFCQNEWPVPYRRFPSRPQFNSYCQAGVVPFCPTGKASNTMPQFHDFDTIEVYALKAPVFEFKFGDLLGKFHIMHDAIGFKNVDTGFSYTLEWYELVELFNCTFAHTLQNDSMIWCNQGAACIYDGIDTKHWIENGTFVKVADITGDVFNKFADWVEWDNNTAIYYETWTVWDKPDGKMWFDSFDCASFVLRAFQKLADVGAKFNQSVRLNYTRINLYSDQPVYLGNETVVKADQSLYKNITDFYKKFQSHQSYQDLLTHLVEAYIEVFDQQQFYFFYNFEYWFLPMKSPFIKLTYLEVPLPKPNSTLYYRNKHF
DPMN_062091	-1.974628444	0.848939145	2.603636431	9.521564108	0.003369467	0.999652739	GO:0055085	transmembrane transport	GO:0016020	membrane	GO:0022857	transmembrane transporter activity		hypothetical protein	ID=DPMN_062091-T1;Parent=DPMN_062091;product=hypothetical protein;DBxref=PFAM:PF00860;note=TransMembrane:13 (o101-122i134-151o157-174i211-232o238-256i268-288o308- 331i372-393o413-432i452-474o480-499i511-529o549-568i);EggNog:ENOG410V6FG;COG:P;	MTGHVAKDGRTDPVDNRLKSPLRQHGIDNRAFSSFMDQSGDSNKGNASAVVKTCVESKPGEQTPKEKKSKKMQQAILSGLQYKVNDNPPWITTILLGFQHYLMLLSSNLATPGLMASIICAVNIPETMHVRSILLGNMIFACGLCTLVQTVFGVRLPIVQCPAFAFIVPMLALVKIERWSCPASSSETSGNATSNFTQPPNSVDYTERMSLLTGSIMVAAVLEMLIGVTGLVSVLLKFIGPLTVAPTIMLMGLSVAETGFELSGKHWGISLGTIVLIILFSEIIPIFKFRNPFDKKSDNKIEFVLHKLFSVILSTCIMWFLCYILTVTGAFPEKGNYGYEGRTDLRLDVIQEVAWVRFPYPGNIGTPKFNSAFFVAMIAGVITSVIESIGDYFTCARLA…
DPMN_066420	5.320479029	-0.480040777	5.529681237	9.500078036	0.003397505	0.999652739	NA	NA	NA	NA	NA	NA		hypothetical protein	ID=DPMN_066420-T1;Parent=DPMN_066420;product=hypothetical protein;note=SECRETED:SignalP(1-23);	MKIVCIGVLLCGIFYCCIVQTSSSPERPSQTINLETASIVSPGLLERIFLFPLTFLQDEPKSPTENDVVSTDTSLQICDGGTVFDVFIDAVTVIVWRIWNLLEENCEPLGLWDFNLDPHLVGTDTNPPDNGFGIISATFHQTSRLLPTFNIVKEVTKSSLITAIEKMDVSNARMRVLDLSTKVYEMMSHLLSIVTMTWMTLLRWTVATILAVSCFTYFLPNVNSNGNTKRRHFIVARLREKLKPKQQRTSPMSSPRAKVHYQMCEVYDTLPCNCGGRKTSLEHTHYRMCELFDRQRCNCGGRRNGPRELEKPHVKSEVLGGECCNYNCGKVFVENRSPVNIIVLGNPEAFIKLTRTRNGGLNELSTSFQESHNGISDVEDDSNVSIHIPKTVARIDTLE…
DPMN_066988	1.840537778	1.528348505	1.592899291	7.317562057	0.008423598	0.999652739	GO:0006468	protein phosphorylation	NA	NA	GO:0005524	ATP binding	IK2_1	STYKc	ID=DPMN_066988-T1;Parent=DPMN_066988;product=STYKc;DBxref=PFAM:PF00069;PFAM:PF07714;note=EggNog:ENOG41035X9;COG:T;	MNTLRGSSHYLWDVSKPLGQGATSMVYKGRNKSSGEEVAVKVFSRAAQMRPHEVQMREFDVMRKLAHRNIVPLLDAEEEQGTGNKVIVMQLTEHGSLFNVLEEPHNAYGLPEEEFLIVLEHVTCGVKYMREHGIIHRDIKPGNILRYIGEDGRSVYKLTDFGSAKQVQDEEEPFMSLYGTEEYLHPDMYEKALLRAPDKKHFTSKVDLWSLGVTFFHVATGELPFKPFGGRNNREKMFEITTRKESGVIMGVQHIEMGPIQWSKELPGYCRLSAGLKLLITPVFARLLESNPKYTWNFDDFFDHVANIIKKRVIHVFCPHTWTCLKVYIDAENNLTNLQELIAKQTDIQSTSQLLIFDGQLLKDCVQPLLPVCNYPEGITETNPIFCFDRDFKDTPLFP…
DPMN_080226	2.526219189	0.922630052	2.369976542	8.730443769	0.004607655	0.999652739	GO:0007186	G protein-coupled receptor signaling pathway	GO:0016021	integral component of membrane	GO:0004930	G protein-coupled receptor activity		hypothetical protein	ID=DPMN_080226-T1;Parent=DPMN_080226;product=hypothetical protein;DBxref=PFAM:PF00003;PFAM:PF01094;PFAM:PF07562;note=TransMembrane:7 (o370-394i409-429o441-462i483-505o529-550i562-588o594- 619i);EggNog:ENOG410351B;COG:T;	MTKSYIADYQGMWFIKEIIATVHHVSMYKSTGICVAQSLKISRLATDAEFDKIVNDLLAINKARAVIMFVNEDNCRKLLSTLRRMNRTSELTLLASDSWGAKIHPVYGQEVLAEGTVSLLPKRRVIEEFDAYFLDLDLSHDQRDPWFSEYWESIFDCSLKGKTNKTQCTGKEDIRTFHKEHYEQEGLVQFVIDSVYALAYAIHNLLQVVCPSTPHECLERGVLNGEDVLHYIRNVSFTGISGDEVKFDDKGDGLGKYDIFQYQYVNEGRFNYVHIGEWTDRLVIFNNSLRFRNRASEPPRSVCSEECPFGYAKNNTGESDSCCWVCIRCLEHQRLKNEYTCEDCPSGFRPSQNLTLCIPLPVVHLKWDSLWVLLPVSVSTLGMLAAAYVIYVFVKYNNT…
DPMN_082554	-1.460335341	0.741293361	3.982233902	8.819242584	0.004444921	0.999652739	NA	NA	NA	NA	GO:0005524	ATP binding	CARNS1_4	Carnosine synthase 1	ID=DPMN_082554-T1;Parent=DPMN_082554;product=Carnosine synthase 1;DBxref=PFAM:PF13535;note=EggNog:ENOG410US78;COG:I;	MDIIESEKTGSDPDGDLQDRLKDVNITTKTSTHVGWQQEANLGPASAWSKVIPTEDADIASQYQALQYHLFELGYPETVDRTRAPRAAKDAPSEKAVVAVLHNAGKTTSICLEGGRQAPGTMYMILSSSWLSKVPSVINRGLYTLYVHKAVTFHAGGTTYIDEFELPRRVTYLVNYFTHAATEGQKNDGKTIEENLDCPMSTSHNLRDVINDRIWSRSVLHSVGITTPETLAFCYKPKHSLVAVPSNAVIHEYDRKTSPDFVAKEVSTFLQELSENKRKMIIIRQSKRTQTGSSDASVFSIEDLSCIVDAVLKMLNELQDSNSILVEAYIDHLSAGRTEDAKYLWAAPSADVGIRCRAIVCRDFDNTPVCTPLICSMINKNIDIRGEHTVPMSIETAMK…
DPMN_084246	-1.91216112	-1.577317534	4.270734191	14.38727601	0.00065963	0.999652739	NA	NA	NA	NA	NA	NA		hypothetical protein	ID=DPMN_084246-T1;Parent=DPMN_084246;product=hypothetical protein;note=TransMembrane:1 (i144-166o);	MKYTVASGDCGSPKSPTVVIFPPFGKINREPLNLQLSHGEPHGHRKFEKIQPRMSSSSFHSPDHFRSDVGLHSPHHSPQIYPVQMYPLFTGHNGPRDDQVENNLKEKRKNFSTSRDSSGSHHNQLNEAEEAAPSKGKLSITSRMSIIIVGLLVILCCVVSFAALIMNIRHQVTISNLLTTTETLRSALAKAEDRSNLCLPCADLSLGPFPENTPGLDELLKRDEDGHHICCAKTSHQTSVFLNLFAKRKQEEKCAQELINSETKPSALCNPSGTAGSPSIPTNGNSFGNISAHLQAGTQPSNL
DPMN_084917	-2.982335096	-2.951139094	5.237030349	10.26139489	0.002550315	0.999652739	NA	NA	NA	NA	GO:0004867	serine-type endopeptidase inhibitor activity		hypothetical protein	ID=DPMN_084917-T1;Parent=DPMN_084917;product=hypothetical protein;note=SECRETED:SignalP(1-20);	MAYTLTLILVVVTVVVYAYAQYDTFPLGLDPYCLKKTPEIYGPCKKPRTIWTFDWCALKCVQRTGCFQPGNQEINAFPSKIGCYMWCSRSYE
DPMN_085219	-1.997158722	-0.902485373	6.922951854	8.880504091	0.00433656	0.999652739	GO:0006508	proteolysis	NA	NA	GO:0004252	serine-type endopeptidase activity		hypothetical protein	ID=DPMN_085219-T1;Parent=DPMN_085219;product=hypothetical protein;DBxref=PFAM:PF00084;PFAM:PF00089;PFAM:PF00092;PFAM:PF13519;note=MEROPS:MER0005278;SECRETED:SignalP(1-20);EggNog:ENOG410VBA9;COG:E;	MNCHVFVVCLVLGWICYCSGESKYGCPLPKQPMFGAFKFNDRRKTLEYVCDQDFTLMPPVSRWDTGRQCGDDKKWTGKDHDCVLDYRVQRQCPRLYPPTNGSVYVSGYQKGDKARYSCDIGYALEGQEEIVCLEYQAWSGLAPICRSYRNAADIAISMKEKFIDRFAGMSATSDSGAQARLSVGKRGLDVVILMDTSASIGPVSLELAKNFTKVIVKIFGVSASADGGGNGTRFAFITFDQKPTIVFNLNDPTVRSVDAVIKKIDEIKNTGGGTNLVLAIDEAYSKVYMALLLNNVQRGGADTNRAVFILTDAEETVKHDPKRLQTRTKWLKEEFEIFALGVGRNIDRQTLRIIASEPPHEHVFFIDDFKDLQKIGDTIAERNLDFGECGKPGKANVQQ…
DPMN_088338	-1.042899893	-2.727653127	6.153617185	7.218286473	0.008809336	0.999652739	GO:0006508	proteolysis	NA	NA	GO:0004222	metalloendopeptidase activity		hypothetical protein	ID=DPMN_088338-T1;Parent=DPMN_088338;product=hypothetical protein;DBxref=PFAM:PF00024;PFAM:PF00084;PFAM:PF01400;note=MEROPS:MER0003173;EggNog:ENOG410VJKF;COG:O;	TMKSVASGLGSNGSDVLLDAHLQSDWCRYRMKGSNRTLVKLHYDMVIDVETYKKAFRKDFTDDVDSCETHSVDGQAANRRKRIASESEESRWPHEIPYEIEEGFDAPGIRTIKKAMEDWSRYTCLHFVERTDQYDSIIFSPDEICLSDVGRIIGPQYILLNLQKCMTLPIILHEIGHAIGLYHEHTREDRDNNVTVHYKNIKKKFHRQFDKIYDEYLDFTKPYDYHSIMHYGKNFFADPRNATTLEPTDKDYLNIIGEAKLLSFHDVQIVNAMYKCKEMCAHVECPTGAFVGKNCECFCQGPREKPVQRCINPKDVDCKIENFDVRNVEVLLNGILKSDGEVVPDGSSVLARCKGSNENIPINESHSVLDCKKGHLKGQMPRQCPGALYACPIVQFATT…
DPMN_092058	-3.804961163	-0.828669905	4.414674575	8.413984907	0.005246975	0.999652739	NA	NA	NA	NA	NA	NA		hypothetical protein	ID=DPMN_092058-T1;Parent=DPMN_092058;product=hypothetical protein;note=SECRETED:SignalP(1-18);	MNMIYVLSALVLIRLSQSGPLSDRLECPQCMHLGWKLINMPAMIADSVNQILEPILDQYSNTACEGNTAASEMCPITAVIGTSVCDSFNVKITAIGMTDANLPDSGMEVSVVIRSCGVLMSGDTPKCTPILDLVEAEQKANFLSQLSALSAQYKTVTYNGHHCQSVDGSSWPNITNSSTIDEGNAGNSVDLASYLIIMCLVIRRLYE
DPMN_094201	-0.209004637	2.359081423	2.79579996	7.664624911	0.007221717	0.999652739	GO:0007015	actin filament organization	NA	NA	GO:0003779	actin binding		hypothetical protein	ID=DPMN_094201-T1;Parent=DPMN_094201;product=hypothetical protein;DBxref=PFAM:PF00568;PFAM:PF00786;note=EggNog:ENOG410V352;COG:Z;	MSTRQHKENERSQLLSDNENEAIFGAFGRGCTSLSTAVVQLYLGDTTNKQKWNKNCCGVLCFVKDNPQRSFFIRLFDLKARQVVWEQELYNHFAYKTPRDYFHTFEAHDCQAGLNFASEMEAAHFKKMVDRKLMERDQRRMERQKHRQHGNRGNAGGSNQPPGAINVGSGAPPAKVNLTEVKPNNNGKNIPNNKKDKGAKGKRKITKEDISTPTDFRHVSHVGWDPNTGLDMQKLDPEMKTLFEQIGIEQSQVDEETIDFIYDFVEKQGGIDALRKEMAQQKCTPPPTPRRVPQHAGPEVAPQPLPPPSDRPQMAPQTLSPSGARTPSILNRHGAPLPPTKVPAAPPPPPPDRHAAPAPSPGVKAPPPAPPSPLPINAMPSNPGLSENHKGAALKPVEP…
DPMN_097756	-2.02971808	-1.237285132	3.600499662	9.220348659	0.003788571	0.999652739	NA	NA	NA	NA	NA	NA		hypothetical protein	ID=DPMN_097756-T1;Parent=DPMN_097756;product=hypothetical protein;note=SECRETED:SignalP(1-23);	MHSRIVVVVLCLILNDEILLIRANGNGKIGIERAQKTLEIKTYLRHLREPRAAPNTIGGENEHETGNTSSERNNIPNSDASEHGATVDALEAGTNNTSSVLSLTNDTSALTNPTSDSSLPSRGSISSFTQTSSSSTTAILASEILTHIVHTQVITDTTIQSTYIVGSGINILPTSSSVFQDFTKASSSSSDSVINSSETILSTSNPTTTNYVSTSSFSAIQMSFSSYQSQEPQQTPAAPLPDVHSVPSTVPLPATHTISASIVPSFTTTAQSITYSDKTSTLYDKNAKFNETNRTESDGSLLTISPVTGASNATAHSEDATANKEAPGTTPDSRDQLFDASFDGSGDVSSLNFAETTFGTDFTTDDSLKFTSTSFQPPTTATAAATFTTEQSSPSLSSS…
DPMN_102183	-1.046211009	-0.53881706	6.134885824	7.938358346	0.006413555	0.999652739	GO:0042981	regulation of apoptotic process	NA	NA	NA	NA	BCL2L1_3	bcl2-like 1	ID=DPMN_102183-T1;Parent=DPMN_102183;product=bcl2-like 1;DBxref=PFAM:PF00452;note=EggNog:ENOG410VBUM;COG:T;	MGGNVNGLNAATILAYYIEYKAKKFGVTSNSSPIRNFHTNEVTDAVVELCEEFEHRYAKSFGEMCRECACNNLTQEGYWSILSELVGKDLHWGRVIAIFAFAGALSVDRMRSNCHADVENIQDWTCKFMRKHVEQWVDKNNGWNGLVEFHKKPT
DPMN_102295	-1.816539233	-0.990668777	4.257772141	9.54826343	0.003335002	0.999652739	GO:0042981	regulation of apoptotic process	NA	NA	NA	NA	BCL2L1_4	bcl2-like 1	ID=DPMN_102295-T1;Parent=DPMN_102295;product=bcl2-like 1;DBxref=PFAM:PF00452;note=EggNog:ENOG410VBUM;COG:T;	MGGNDNGLNAATILAYYIQYKANKFGVKSNSSPIRNFHKNNVTDAVVELCEEFEHRYAKSFGEMCKECASKNLAQEGYWSILSELLDTDLNWSRIIALFAFAGALSVDRMRSNCHGDVENIQDWTCKFMRKHVEQWVDKNNGWNGLIEFHNKPDEKQNGGWGSLFVSAFSAACLRVLLPNHC
DPMN_103363	-3.19885369	-2.823538044	5.681328446	15.33088672	0.00050328	0.999652739	GO:0007017	microtubule-based process	GO:0005874	microtubule	GO:0005525	GTP binding	TUB2_4	Tubulin beta chain (Beta tubulin)	ID=DPMN_103363-T1;Parent=DPMN_103363;product=Tubulin beta chain (Beta tubulin);DBxref=PFAM:PF00091;PFAM:PF03953;note=EggNog:ENOG410V6GK;COG:Z;	MRECISVHVGQAGVQMGNACWELYCLEHGIQPDGQMPSDKTIGGGDDSFNTFFSETGAGKHVPRAVFIDLEPTVVDEVRTGTYRQLFHPEQLITGKEDAANNYARGHYTIGKEIVDLVLDRIRKLADQCTGLQGFLIFHSFGGGTGSGFTSLLMERLSVDYGKKSKLEFSVYPAPQISTAVVEPYNSILTTHTTLEHSDCAFMVDNEAIYDICRRNLDIERPTYTNLNRLIGQIVSSITASLRFDGALNVDLTEFQTNLVPYPRIHFPLATYAPVISAEKAYHEQLTVAEITNACFEPANQMVKCDPRHGKYMACCMLYRGDVVPKDVNAAIATIKTKRTIQFVDWCPTGFKVGINYQPPTVVPGGDLAKVQRAVCMLSNTTAIAEAWARLDHKFDLMY…
DPMN_106288	-2.029817083	-0.6245072	5.790109242	7.353105251	0.008290313	0.999652739	NA	NA	NA	NA	NA	NA		hypothetical protein	ID=DPMN_106288-T1;Parent=DPMN_106288;product=hypothetical protein;note=TransMembrane:1 (n6-14c19/20o177-201i);SECRETED:SignalP(1-19);	MKMFRAALCVVILASVVYCMPTEIDAKAKCGSSFNLTLNEDYRVATKAVVDTNYTCMVKFTSETKGDCKGTCYMFDKYAEISDDKVTLNVGNMTYQKGSDFPHEPRCIDDVTVDVTLIHVAGFMYNKTDPNYKFKLDVYNKCGPKGKVKSMTFEEAVEEVDGYHHGEEKTTREKSELVSGVLIGFGLTSMFLVTFGIVQCYSRFCRSRNKLPKHGAQQNITPEQQPVQVENGVQFKSNGSSGQNRY
DPMN_114486	-3.313773203	-0.36255671	2.724795	13.48641958	0.000864299	0.999652739	NA	NA	NA	NA	NA	NA	STEAP2_4	STEAP member	ID=DPMN_114486-T1;Parent=DPMN_114486;product=STEAP member;DBxref=PFAM:PF01794;PFAM:PF03446;PFAM:PF03807;PFAM:PF07991;note=TransMembrane:6 (i197-218o238-261i282-302o339-359i380-399o405-427i);EggNog:ENOG410V5Z3;COG:S;	MSSKEQRRRVGILGTGDFARALAKRLFFSGYDVILGSRKPEKKAMSAIDQCLCNVQLLSVEECIKSASIIFLAVHFDNVKELLTEHVEKLEGKILIDVSNRDRPSSVTSNAELVQKMVPSCKVVKAFNVISAYAMENDYNSSSKQVFIASNCEGARDVVANIAKDMNFRPVDFGGLFAARRIEKHPLRLFPEWRGPLGFAVGVFNAWLLYLIYIYYIAESKYQWEQLFVKVLNKAICMTGITTLSVTYLASSFATVFQIYYGTKHIRFSRWLDKWLKNRKQLGLISFALISIHVIMSVLIMSPTYFSSWYHSTEITVPVNLTAPFKIKQGTWMNWKGEAACLVGIIAYVVLCFICATTFPSVTDTLNWREWRFAQSKMGHAALLLSVGHVLVMGLPGWL…
DPMN_114830	-2.353733802	0.550813572	4.618896084	12.03679341	0.001372258	0.999652739	NA	NA	NA	NA	GO:0005515	protein binding	ASB10	ankyrin repeat and SOCS box containing 10	ID=DPMN_114830-T1;Parent=DPMN_114830;product=ankyrin repeat and SOCS box containing 10;DBxref=PFAM:PF00023;PFAM:PF12796;PFAM:PF13606;PFAM:PF13637;PFAM:PF13857;note=EggNog:ENOG410UFNE;COG:S;	MTQRKGGKNTLKTVDEDEEFALKYYGPYPLHEAASSGDLEAVKFFISRKHVDSYDQTGRTALHIAIENGHVTCVQELLLLGADVNIPNKSTGQTACHQASFLGRSDILDILLRYGAAVFEIDRHGAYPIHVAAQSDQSIIIKRLVSAGAIPNCKDRENCDPLHYAAKNDAAVAIETLAKLGVSMECRDKVGATPLHVAAALGKLVSIRQLCSLKADLNSTDQNIETPLHMAVRSSQTSAIAELVQLGANVEARNKDNECPLHVAVRMDLWTSAQQLIKSGASMDTPWQKGVTSLHLAAIYSSCHVISLLVLERCDLNTRDKAGNTALHHAVMREQTEAISKLVELGADVNAKGKRGDTCLHVAVKLKKTKLVQLLVRLGADCNLENEQRLFPVYLAAVN…
DPMN_118567	-2.681559679	-2.228985401	5.180997055	10.37178216	0.00244917	0.999652739	NA	NA	NA	NA	GO:0005515	protein binding		hypothetical protein	ID=DPMN_118567-T1;Parent=DPMN_118567;product=hypothetical protein;note=TransMembrane:1 (n9-19c24/25o592-613i);EggNog:ENOG41034DI;COG:W;	MELTILPRIFVVWIVLFILHHRFALSMTLNQPENLTCISYNFQNLTCSFSLDRKGVADRKVNWTMEYQTKPFRDWTALPPWKCNLAAFTCAWDSVMERSNWTFNRATSHYLIRIKVETQNTSFWSRHWNVSTSAIVKPGRVRSLNATLEIASLLLNWKVPIYLSRTDFDPLDFRIRLQDRHVWDNRTIYVRAVNNSSNPSLGVSCTLNDFRYNVSMLLGNANYTVTVQVKPSQAPSDLYWSDPETETFNTNATAPTEAPTMADGGFVVNEVGQSCEKDFVNVTFYWKNPHVKYLRGKNDSYKINIENSKTITTSTSMTPFLTTCLNRLGDYFVNVRMVNDVGGESPRSSNVTWGPWKKASRARVDVVIVQEASDGVILEWSPPSDFCNAISNVTYYWCK…
DPMN_121885	1.239538233	2.549469252	4.060608536	10.33277674	0.002484365	0.999652739	NA	NA	NA	NA	GO:0003824	catalytic activity	SUL-3_1	Arylsulfatase	ID=DPMN_121885-T1;Parent=DPMN_121885;product=Arylsulfatase;DBxref=PFAM:PF00884;note=TransMembrane:1 (i27-44o);EggNog:ENOG410V61R;COG:P;T;	MTGSFQRSKHQAPAITGSYQSLHQQQVLLMLLTCVMMLFGTAVVDGKPPNIVFIVADDLGWNDVGFHNPTMITPNIDKLANMGVKLNQSYVQPVCSPSRHAFMTGYYPWKAGLQHMVIWDDQNVCSPLNLTFLSEHLQTAGYATHAIGKWHLGFCSWNCTPQYRGFDSFYGYLNGRSDYYTHTEQGFLDFRDGYNVVWDQAGQYSTHLYAEKAESIISKHNVCQPLFLYLPYQSVHEPLQVPPEYEALYPNVKTPDRRTFSGMVTALDAAIGRVISALQKKGLYDDTMFFFTPDNGGWVTQGGNNWPLRGSKITIWEGGTRVASFISGPRLKKTGYTYNGLFHAVDWHSTILSAAGLKSDPHLDSIDQWEAMQHGQEGPRTEFIYNLDDVEPATQGHAG…
DPMN_122749	0.069910868	-2.158448203	3.045932605	9.076878268	0.004009425	0.999652739	NA	NA	NA	NA	GO:0016746	transferase activity	transferring acyl groups	LCLAT1_1	Lysocardiolipin acyltransferase 1	ID=DPMN_122749-T1;Parent=DPMN_122749;product=Lysocardiolipin acyltransferase 1;DBxref=PFAM:PF01553;PFAM:PF16076;note=TransMembrane:4 (i21-50o62-84i325-351o357-381i);EggNog:ENOG410V7PN;COG:I;	MDRIMDESMLKKWQMVRKWGGGILFTMSLFFSALLGFVVLSPVYIIGFALRLQCGQWIYDTIISTWFAFAVGAYEVIYGVRIVIQGDVRAMSKDKCSLIVMNHRTRLDWLFYFAVQARYSSLRRFKISLKNELRHIPGAGWAMQAAKFLFLKRRWSVDRDKIVDYLSTFASYGMSPQLLLFPEGTDFQQVSRQRSRQYAEQNELSDYSHVLHPRTLGFTSVVGYMKEYNKLDQIIDVTVAYPENVLQTETALITGDIPRVIVFIINCFDIDTVPTENEARLAQWLEHRWRLKEETLKEFYVYKDYSGENGLTAEQNLEIERDTKLYLVAALVFWAGLCLSCVCLLLLSHVFRVCVLWGLLICLLVSSFVGFDTLFNSLAVFPDM
DPMN_125763	2.694436484	-1.738258571	4.953655391	10.84463661	0.002065641	0.999652739	GO:0009058	biosynthetic process	NA	NA	GO:0016742	hydroxymethyl-	formyl- and related transferase activity		hypothetical protein	ID=DPMN_125763-T1;Parent=DPMN_125763;product=hypothetical protein;DBxref=PFAM:PF00501;PFAM:PF00550;PFAM:PF00551;PFAM:PF07993;PFAM:PF13193;note=EggNog:ENOG4108IBM;COG:Q;	MRPDITCASIGEGNLLLFCLHELQSKNISINVVFTNSEGSEAFCIQNGIPCYKRNANLVEILERFETDYLFSISNPTILKNDVLKLPRRETINYHDSPLPAYAGVHATSWAIMRGEKTHGISWHVVEVGIDTGDILESEAVDILEEDSALTLNLKCIEAAKRAFERLTNDIVCNKLQYRKQDESDRSYFGLYAIPPDVGVLKFTEDVDTIYNSARALEFGHHDNALGSPKIKTANGTCFIVTNVSKAPLSSRTSHSAPGTILDVFDDTVVVATKTEPIQVSVADLHGNHIPQNRFKDYCLEVGHALDSRFDGNEADLLAFRKKETFWRNKMVHYEPTMFYRQKMNVVASIINFSNKIAVKSVVIDLKRAMLESPCVEEYSTFLQTCFVAFLARINCTST…
DPMN_127641	0.861198048	2.095709882	3.612461605	7.453115317	0.00792829	0.999652739	NA	NA	NA	NA	NA	NA		hypothetical protein	ID=DPMN_127641-T1;Parent=DPMN_127641;product=hypothetical protein;DBxref=PFAM:PF02256;PFAM:PF02906;note=EggNog:ENOG410V8HQ;COG:Y;	MAGFSSALQLTDLNDFITPSQECIKPVKIDRTAGKVGKIRIEDDGTYYNVSDTGVETKLQKAQITLNDCLACSGCITSAESVLITQQSQDELYRVLQENMAHIANNESFKLVVVSVSPQALASLAAKYSLSMADANRKLVGFFKKLGVHHVFDTTFSRNFSLLESCREFVRRYKESEVNKKVLPMLASACPGWICYAEKTHGSYILPYISTVKSPQQIMGSLDYFARCMGATPDNIYHVTVMPCFDKKLEASRSDFYNDVYSTRDVDCVITSGEVDLMLAKENISLADVEDGTLDTLFGADAMVGHTGGGSGGYLEHIARYAAGQILGTELQKLNFKSLRNQDFQEVTIEADGKPTLKMALAYGFRNIQNIVQKIKRNKCPYHFVEIMACPSGCTNGGG…
DPMN_134996	3.556013466	-0.946702659	3.97185358	9.783181158	0.003048858	0.999652739	GO:0006508	proteolysis	NA	NA	GO:0008270	zinc ion binding		hypothetical protein	ID=DPMN_134996-T1;Parent=DPMN_134996;product=hypothetical protein;DBxref=PFAM:PF01433;PFAM:PF11838;note=MEROPS:MER0001012;TransMembrane:1 (i63-83o);EggNog:ENOG4103240;COG:E;O;	MNMQNHANTRLQVSNATRKLSKEEEVAASLSRSVSGTCSVKGRDTIVAIAGDEKGCMFKRNHLFVTVLASAAFVGLLVAFVVFQRPGIVRPPGNTLSYDADTNTFRDCACATELEVKHDDEEDNKYVATDSHNVFSDDSYSVKANPKVSMNPELDIRLPTNIIPRHYNLDLDVYVDEGNYTGSVKIYVNVTSETRYVIFHVKFYMLRLFEEEVYIYKPSDYTNEKDLGKISIGIIRHFDDFDKEIHVIELKTALPVGEHVIYIRKFQGYIFGDLKGIYLSSYKTSTGETRKLVASQLQSTDARKVFPCFDEPAMKATFNVSITHDVKYTALSNMPVIASQCVGDCNRLRDVFQTTPIMSTYLLAFVVSDFRYTERLLDGNYTLRIWSQPDLINLTHYAL…
DPMN_147909	-1.162058658	-1.33169954	6.577208672	7.204374685	0.008865022	0.999652739	GO:0008272	sulfate transport	GO:0016021	integral component of membrane	GO:0015116	sulfate transmembrane transporter activity		hypothetical protein	ID=DPMN_147909-T1;Parent=DPMN_147909;product=hypothetical protein;DBxref=PFAM:PF00916;PFAM:PF01740;note=TransMembrane:12 (i63-87o93-109i116-135o171-191i203-225o252-270i282- 302o339-359i371-390o410-428i435-454o466-497i);EggNog:ENOG410MWWZ;COG:P;	MPSTLSEPRKTGDFRETYRKNQPSDRSPLQRLFTCNRKRLTNMALSLFPVWRIMRKYQWKTDFLADLICGITVGIMQLPQGMAYAMLAEMPPVVGLYLSFFPVIIYYIFGTSKHVSMGTVAVVSLLTGSVVARFYDTAGTSTSTVPGNATEDVNVTVATVASSGLSDEQKIAIGMSVAFLVGLVQLIMGICRLGFVTTYMSDPLIAGFTTGVAIHVGTSQVKYVFGLKIPRTDGMFQVVNTYIHIFSNIHKTNIATLIISIICMVALYLVKEQINQRFKKKLRVPVPIELIVVVGATLATHYGNFYKTYGVKIVGDIPRGLPQPSFPTFVSPDKYITDVFIIAIISFAQSVSLAAIMAKNNKYTIDSNQELMAYGIGNIFGSFFSCYPFAASVSRSSVQ…
DPMN_159826	-1.207398768	0.309072494	6.723823103	12.75096772	0.001087879	0.999652739	NA	NA	GO:0016020	membrane	GO:0005044	scavenger receptor activity	SSC5D_15	scavenger receptor cysteine rich domain containing	ID=DPMN_159826-T1;Parent=DPMN_159826;product=scavenger receptor cysteine rich domain containing;DBxref=PFAM:PF00530;PFAM:PF15494;note=TransMembrane:1 (o752-776i);EggNog:ENOG410IHBC;COG:S;	TESSFGQCVWSGYRQGSSLTCDHSKDAAVTCFYNVRLRGSVVPNYGRLEMFDSQTSTWLSVCDSNFNTYNAKYICQQMGYIDGLIQRGSPLGISDTPLSIKEVNCGNRTECTFTKGECLSSRYMALYCSEKSIGNEDLRVRLPLSSFYGPVSVQRFGLWGHVCSSGFRNESALVACRELGYTSGVAVHTYQTQAYPIIQGAVKCTGKENTLSECARGNFADDHGCFSINTVAAVICSNQGSVHFGKVKLNYETGRMSTNVEIIADDNRIYVSSHQFSDVDAAVYCRGIGYAGGISYKPGEGVYGVTDVDCKGTEGSLLECPGVWDPEKTKGIQADLAGTTCLTAGVVCKELGYERGLVLCCSPFGVLDYAAIWSDVNCTGTENHFTDCRYNKVSEGQGQ…
DPMN_160841	-1.73825957	0.346196393	4.210009956	8.019812581	0.006193803	0.999652739	NA	NA	NA	NA	NA	NA		hypothetical protein	ID=DPMN_160841-T1;Parent=DPMN_160841;product=hypothetical protein;DBxref=PFAM:PF04516;note=EggNog:ENOG41034IV;COG:K;	MSVCLRPQRTELYSGLQIVPSGFSFPELSLQGDMSYEWSVNDNGMDKQTYMQSPEKRMKTSHYAEIKYPLVHKFYTELKNPLYNDISSSYQPPSTTAGGMKDPHKSMPVYVDNSASNLALGVELSAASYNMSEALLSLPVFKQDSSKINFQYILGAATSQAVKLNEETLTYLNQMQSYEVKIKKLGTIIGSKVLYRSTLRVCFHDRRHQFMGTELLDFWSKSRPGERILDVDIPLSYGLIDVIVNPREHNTIDFVWDPSKDTGIYVRVNCISTEFTAQKHGGVKGVPLRLQVETRDSESQDSQLIHCASCKMRVFKPKGADRKHKTDWAKMSKKTLIQKENYHSSYECTVLTEIPVEQVIHAQVEKQQSLVHKESKVSSSCDQFSNHSLPICSSPNSPP…
DPMN_162886	-1.69343845	-1.056649274	8.372003114	11.8740778	0.001448684	0.999652739	NA	NA	NA	NA	GO:0005515	protein binding	SQSTM1	Sequestosome 1	ID=DPMN_162886-T1;Parent=DPMN_162886;product=Sequestosome 1;DBxref=PFAM:PF00564;PFAM:PF00569;PFAM:PF16577;note=EggNog:ENOG410V4C0;COG:S;	MSLSVKAFLKKDDKLDAEIRRFQVPADVSSSYDYLAKKLCGIFPSLRQGNFSLYWKDPDGDLVCFSTDEELMEALGFVNDGLFKLYITDKAPGASTDGSHEPEGDHVHPHVTCDGCQASPITGPRYKCMVCPDFDLCRSCEAKGLHLEHNMMKITAPGSMPPGFPFGPMSQGRFAPPPYFRRWMQKFMRRWHNRQGEQDCQMGAETSEKMDDGAEAQEEAGDSSGDEFLRNVGESVAEMLDPLGIDVDIEVEKRKKGGQPAGETGGEGSPCGERKGWGGRRCGGGRGRGRGGRGGSGNCPRMPFGGWGVFPGSHGFPHGGPHGNGGPNGGPHGGEDPWGMWGWGMGGGCPMFNDRGKGGEKKGSRKPEEKRDQEKATSQNEGVPQTAPEMKTNDAGSAG…
DPMN_164933	0.978379934	-0.674452836	3.50165994	7.149532059	0.009088588	0.999652739	GO:0055114	oxidation-reduction process	NA	NA	GO:0005506	iron ion binding	TBXAS1_5	Thromboxane-A synthase	ID=DPMN_164933-T1;Parent=DPMN_164933;product=Thromboxane-A synthase;DBxref=PFAM:PF00067;note=SECRETED:SignalP(1-27);EggNog:ENOG410V9SY;COG:Q;	MALLQMLARACFTVMCFIQNLLPCIKGRIPEPGRWLHALLDVIHRGENKLFKLESLTDFYHTYGLFRFENKVYIFDPKLTQTVINKLEKGAGDYLENSPLKDTFLGSSSRSPEIRRAIAALFRKSTLEERGGLIIADVDNMCNKIGLEAKEGHVINITDWSLRMAMDVVGHMLLQLDLFAIEGKQEALLECLMTILHRCYALGEITSDSEEFKQANETLQKETTTILEKALQKEDKSTDTRFVIKLHEACGFEQARDNMKLFLMAGSETTASTIPVFCYLMATYARVQDELRQEADENMAALRADPALTLPKMESVLREVLRVYPIAPFISRQTTQQLVVGDVTIGANTDIKAFTWGIHRSSTQWDQSKEFVPFRFLNSGEKSASAMYIPFGAGSRICI…
DPMN_174170	-1.644643745	0.531153166	2.603032609	8.824007074	0.004436381	0.999652739	NA	NA	NA	NA	GO:0005515	protein binding		hypothetical protein	ID=DPMN_174170-T1;Parent=DPMN_174170;product=hypothetical protein;DBxref=PFAM:PF12796;PFAM:PF13637;	MEEKERGYKLLKAISAERDREVQGLLTDGNIDFKVDHRGDSAIHLASWKGRLDYIKFLHNAGVDFEQKNVHGNTAMHFAAKGGYLDIVDFLRTHKADMNPLNDLDGEAPLHKAVREQTMDVIEALVDFGMDPNITNKKTGNTPLHVALESGAQEAMEGLLIKGAKSGIKNNDGQLPVDLAKTNIIRSTLQMYESLLISMNAGNIRAIGTKLTRVEMEKPNLLVRVGVIVAHLDIPEGFHTGIYCRREKVEHATVEIPHLEEEFTFEDVYHIRVFDVNQDCKALLYLPVYQAPSEKEEMVVRFLGGKYDDFVADEYATTGKNVYLPLEVTLVPDTTCICMINIRQRVEEKIVGEQEATITSDMDPGFAMDIQSGSFETGTVLSLQIIETNPIDDVAEAFD…
DPMN_175007	-1.570690292	-1.593850429	2.186236675	7.568069834	0.007534738	0.999652739	NA	NA	NA	NA	NA	NA		hypothetical protein	ID=DPMN_175007-T1;Parent=DPMN_175007;product=hypothetical protein;DBxref=PFAM:PF17517;note=SECRETED:SignalP(1-21);EggNog:ENOG410VWV1;COG:V;W;	MATVAALMLCAAAALVQVGNAVETVYMVPLMGRRDNDSVTSSDKVKYTFVLTNTGETSIKVQIVGLNNITWINETITPPIDVQKGESKVHTFEDDSRSLRGSVYSNQTVMVRSDGKFQLQVFVDDHGYKEGFLGIPQSYLIDGPVEPFNASEYVTSTFCANGGYCQFAVSAFVNDTIVSIKFPHNVPFHITLCKQKTFINSVDDPAITMGAFDTIQFESTYDLSGVHIYSFQPIAVFVGSRNLTSNFAHTIEQLVPSSYWGKEYVVRSNAVSGYGDIVKLTSSWNKTQVSMTGFAPFVISNRAEVVARRLDSGTLTHIKASHEIQVMKVTGAAYARGNATNVSLTYVPPLEAFANVTKGKCYDGTNAKLHIITQRSLNITGLSAAIPTKLVPFTSVYEH…
DPMN_181702	-6.155890095	-0.037736529	7.722667584	7.850020525	0.006662241	0.999652739	GO:0006228	UTP biosynthetic process	NA	NA	GO:0004550	nucleoside diphosphate kinase activity	NDK1_1	nucleoside diphosphate kinase	ID=DPMN_181702-T1;Parent=DPMN_181702;product=nucleoside diphosphate kinase;DBxref=PFAM:PF00334;note=EggNog:ENOG410PHRW;COG:F;	MADKRSERTFIMVKPDGVQRGLVGEIMKRFENRGYKLVACKMCRPSQEHLEEHYRDLKSKPFFPGLITYMTSGPVVCMVWEGKEVVKMGRMMLGATNPLESNPGTIRGDFCIDVGRNICHGSDSVESGKRESSHWFKEGEIQEWKPAEFDWVYE
DPMN_186960	-2.835388973	-1.019669298	2.471855852	9.303784898	0.00366667	0.999652739	GO:0007165	signal transduction	NA	NA	GO:0005515	protein binding		hypothetical protein	ID=DPMN_186960-T1;Parent=DPMN_186960;product=hypothetical protein;DBxref=PFAM:PF13676;PFAM:PF13855;note=TransMembrane:1 (o551-576i);	MGATVILSFVYIGVFGITALFLDNDHYEDLCLRVNSSQTKECTRRTDGTLLCYNHIPEDPKDCTEVVVAMCSIINEDINIDDNFFANADWASVERFSITKTELVNTALNIGPLAFRRMTNLRSLHIHNLRGQTEFFDNSFCGLEKLKDVNFTGSIFLVDEDILQLFSASCSVPNIESLSLSKTKVKDILFNRTLIMLIFSRPLKVLDVQSLQLRIDINNIEENVSMIEELYLQNSELVGGGHLVHRNQTVFPNLTILDLSGTVASFSSIFCLSSRLKIKNQEIDSGIEVFRSIQTLIWDRVCRNTDLSKPKDVYFDNLTINLRFDLKQVFLRDNNVNSINGFFNWPGNNVEHGDLTNNKISYLSPYFISAFKKLKLLVLNRNDLYRMSESHSDEFEVLF…
DPMN_187139	-2.388233582	-0.209251502	2.515859497	11.41677995	0.001691578	0.999652739	NA	NA	NA	NA	NA	NA		hypothetical protein	ID=DPMN_187139-T1;Parent=DPMN_187139;product=hypothetical protein;DBxref=PFAM:PF05729;PFAM:PF15112;note=EggNog:ENOG410VEE0;COG:T;	MANSYNMFNEQETNNWIKASLALTITKNGLTNFIEAEMRKVQATVGRSCGKCAMENLIPCSTKNQCKKRKIHISTFHQFHQNKQCCICEKVMHTIEANHRFKGPSWENTKAELWATDWWEIAKCFLPPNGYSDVSSVHESDFNGLINVMINCSHFETCLSTSLNPKPPDPQCPLEKARQIGRDVRHSAKCKITDADLQNYFQTLNLLLRDPSCLVHDQSAASALAKLSDLQNDRISLTELGTLLREAQQTLINANKAGEKFAEKARSTLEEVLAKIEQFIQAGEKRIDEKTVEAENKITEKTQDATNYIDRKTQDATNDIDRKTHESEVLIHQRIQQFNKSKETHVSDQTENDYELGITEMIRYIKRLYGDRFSHVPSSPLNESIDVKLNDVYMLPNLQ…
DPMN_194568	2.311369976	0.909994119	9.013651109	7.364530863	0.008247992	0.999652739	GO:0006412	translation	GO:0005840	ribosome	GO:0003735	structural constituent of ribosome	RPL19_2	60S ribosomal protein L19	ID=DPMN_194568-T1;Parent=DPMN_194568;product=60S ribosomal protein L19;DBxref=PFAM:PF01280;note=BUSCO:EOG091G0MKY;EggNog:ENOG410V6AD;COG:J;	MSTLRLQKRLAAAVLKCGKNKVWLDPNETNEIANANSRQNIRKLVKDGLIIRKPVAVHSRARVRKNMIARRKGRHMGHGKRKGTANARMPEKVLWMRRTRVLRRLLKRYREAKKIDKHLYHELYLKSKGNGFKNKRILMEYIHKRKAENIRSKQLSDIADARRSRVKEARKRRDERIAQKRADLIKSYADDEAKK
