## Supplementary material for "The Genome of the Zebra Mussel, *Dreissena polymorpha*: A Resource for Invasive Species Research": Gill-specific_genes.csv

Gene	Foot	Gill	Mantle	Tau	Abbreviation	Annotation	Description	Sequence
DPMN_010052	3.666666667	377.0833333	4	0.989834254		hypothetical protein	ID=DPMN_010052-T1;Parent=DPMN_010052;product=hypothetical protein;DBxref=PFAM:PF00084;note=TransMembrane:1 (n7-18c22/23o152-177i);SECRETED:SignalP(1-22);	MWRSYNLELVILFGYCFCNLYAVPYSCYADVCNADTSAQFCDVIYRRCRRCEDVRTDCFSRMMTYNCTDYCYDMKHGHDMEQLRVSGCNTPSPPEHGRYHVNTIRVSYNTTLMVTCDTGYSLLDGDQYICNNFSMWTGTRPFCKVSETGSCVLTAVILMVIAIAIVIVTLIGLFCGYKRCQNNMYLQHTCKHNKHCDTNNSNCDQNLISTDPPHQKGDIATNIPQSTEQTMFIRNSHDTFGFEHT
DPMN_024808	19.75	957.8333333	0.25	0.98955977		hypothetical protein	ID=DPMN_024808-T1;Parent=DPMN_024808;product=hypothetical protein;note=EggNog:ENOG410VJ6V;	MRTCPNVTGTTQVYTGQAAGGHYTHPGSGEYICLPSDPEYDQYNDVSDPTRSLMYGAEYETQSNPAFSNLHQNDVPCAVCLARGKTTLMIPGRTTCYSGWSKEYQGYLMGELHSHHGKGYVCMDKYAEPLHSSVADLNGALFYMVEGRCGTLQCSPYVEGREIACVVCSFRS
DPMN_156335	14.91666667	889.4166667	5	0.988803523		hypothetical protein	ID=DPMN_156335-T1;Parent=DPMN_156335;product=hypothetical protein;DBxref=PFAM:PF15998;note=TransMembrane:1 (o433-450i);EggNog:ENOG410XCFA;	MIVPVKLYVQTYTLKAHGIDSHIHMTYSGTFLIWKIYSLHVVLTCCQGKTIITDDKDNEDAMVKLLQLLTSVQFAQTPDVGSHGNQRTGSADVVDLKTPDVGIHFGQDAVSVDVTDEQTSDVGIHGDQEVVPVDFTDAVLKEIMAEITEDVDIDLSKGCTHGKCEFCKRAKWFKVCVEASIVGLGFEVTVSLNGKTIYHKEISVRNPPPICFNRIPGLSKLADVCLVVYDVDLVNKKACVKITFKVKIGPIKKKFSIKIACFKIPLASLQETDQASDNASGALTLNGSSDNASGALTLNGSSDNASGALTLNGSSDNASGALTLNGSSDNASGALTLNGSSDNAGRGSLSTDLLITRVERSLSTDLLITRVERSLSMDLLITRVERSLSTDLLITRVER…
DPMN_069430	3.666666667	197.9166667	2.125	0.985368421		hypothetical protein	ID=DPMN_069430-T1;Parent=DPMN_069430;product=hypothetical protein;DBxref=PFAM:PF00001;PFAM:PF10328;PFAM:PF13853;note=TransMembrane:7 (o30-55i67-91o103-125i146-168o188-213i415-445o451-473i);EggNog:ENOG410VUA2;COG:T;	MSTSSVNVSTTQSVPTLTSAYDSVSTSSKAVGTTMMCVIIFITIVGNVCLFAVVLRSKALRNLTNMFILGLATADLLVGLTQMPITVYTIIKGRWEFPHSACVVFRFMNMVTLVTSILSLCNISINRYIMVCYPQKFKDIYTVRNSVFMLIGVVIFSILLSLPPMIGWSEYVYTPSHSFCFADWQNHMYYAFFMIGCCFGIPFMVMLVCNVLIMRTVRASRLRLRNRQTVDTKRENISTESNLVSSKRFPFIVSFLRSMIERKNKTRPKDSPLVSNSNSHSKSEPSSAQTHTIVDCLTAENLDPFNNTLKTSSSEVQVSSNCVSDTTTTHTPPTQSPSSTYRLIYQNWKQSSEKQHSIGGSPEPSIYIEPSSDVSLVVPSNSETEINGHSSEHDVQMEI…
DPMN_145456	112.5833333	5313.5	54.75	0.984253944	HSP70BB_4	Major heat shock 70 kDa protein Bb	ID=DPMN_145456-T1;Parent=DPMN_145456;product=Major heat shock 70 kDa protein Bb;DBxref=PFAM:PF00012;PFAM:PF06723;note=EggNog:ENOG41032IY;COG:O;	MSGKAPAIGIDLGTTYSCVGVFQHGKVEIIANDQGNRTTPSYVAFTDSERLIGDAAKNQAAMNPENTIFDAKRLIGREYSDANVQSDMKHWPFRVVSESGKPKIEAAYKGETKRFAPEEISSMVLTKMKETAEAYLGSSVRDAVITVPAYFNDAQRRATKDAGAIAGLNVLRIINEPTAAALAYGLDKNLKGEKNVLIFDLGGGTFDVSILTIDEGSLFEVRSTAGDTHLGGEDFDNRMVSHFVQEFNRKYGKDISKNARSIRRLRTACERAKRTLSSGTEASIEIDALYEGLDFYTKITRARFEELCADLFRATLEPVEKALRDAKLDKSRIHEVVLVGGSTRIPKVQKLLQEFMNGKELNKSINPDEAVAYGAAVQAAILSGDRSEAIKDVLLVDVA…
DPMN_105588	5.583333333	157.3333333	0.375	0.981064619		hypothetical protein	ID=DPMN_105588-T1;Parent=DPMN_105588;product=hypothetical protein;DBxref=PFAM:PF00386;note=SECRETED:SignalP(1-22);EggNog:ENOG410MWY3;COG:W;	MEYSKSIAHIAILFFLFGTLKASEPRCLSRFDYDEKMLLKILRFEDVLEKFDKKITDLIDTLDVNERKRNSKAMEVVDEAKLKINQVIEEIKQNTSFALINDSTYLQTQLREVETLKTKITEELNNQRSTIGLNRKDNAATAFTAYGPVDSPFRFSTVVTNIGGHYNQSTGLFTCTVPGLYYFTFHLVKKRSNSADACGCSLGKNIQSVGIKAFIDPQDNSGGTVGADAGSYGVSNGAYLHLITGDTVQLVDCSTSDKFESWSSFSGVLIKAD
DPMN_002721	3.5	125.0833333	1.25	0.981012658		hypothetical protein	ID=DPMN_002721-T1;Parent=DPMN_002721;product=hypothetical protein;DBxref=PFAM:PF00001;PFAM:PF10328;PFAM:PF13853;note=TransMembrane:4 (o6-21i33-57o69-91i112-132o);EggNog:ENOG410VUA2;COG:T;	MLCVIISTTIVGNVCLFAVVLRSKALRNLTNMFILGLATADLLVGLTQMPITVYTIIKGRWEFAHSGCVVFRFLNMVTLVTSVLSLCNISINRYIMVCYPQKFKDIYTVPNSVFMLIGVVIFSILLSLPPLIGWSEYVYTPSHSFCFTDWQNHV
DPMN_002714	4.833333333	214.1666667	3.75	0.979961089		hypothetical protein	ID=DPMN_002714-T1;Parent=DPMN_002714;product=hypothetical protein;note=TransMembrane:2 (i150-180o186-208i);EggNog:ENOG410VUA2;COG:T;	MIEKKNQTRPTDSPFVSYNNSHSISEPSSAQTHSIVDLLTAANFDPFHNTLKPSSSNVQVSSPKSPNSTLNQKPMNRLNYQNWKQSSEITHSSGGSPEPSISIEPSSDVSLVVPSNSEIEINGQGPEHDVHMEIPISRQSPSRRREEIRLAFSLIIVVVVFVICWLPYCISMLLSIFYAGHVPREFRMFTIIIGYANSCCNPIIYGVMNKRFKVGFRRIFCFWRDRSCT
DPMN_039017	10.33333333	284.9166667	1.625	0.979014332		hypothetical protein	ID=DPMN_039017-T1;Parent=DPMN_039017;product=hypothetical protein;DBxref=PFAM:PF01382;note=SECRETED:SignalP(1-17);EggNog:ENOG410W1CT;	MMHLAAIVCGLLPIVLGSQMLIAVDNPFGLCDLAVPDHQNECGIAGVWRNQLQSVMKFTCIGGHIEGKYFTSVGNADGFYTLSGKYLKPDDDTTVVGWVVAFSNDMYGNSNSTTAWSGIHYADESTLYTHWLLTHFYPRAQLWKTTMINHDDFKKVC
DPMN_175514	32.08333333	964.5833333	8.75	0.978833693		hypothetical protein	ID=DPMN_175514-T1;Parent=DPMN_175514;product=hypothetical protein;note=TransMembrane:1 (n4-14c24/25o237-254i);SECRETED:SignalP(1-22);	MFRFTLVVVAILLANLTEWTNAVALDATCSATSDCTPTYSECTGATGAQTCKCATGYNKQGADCKADLGSTCTLTTDCDTTTHPNSECTGTSGSKTCTCKSGYTKQGTACKANLGTTCTLTTDCDTTTHPNSECTGTSGSKTCTCKSGYTKQGTACKANLGSACTTTTDCDTVTTTDAVCDLNAASKICAVGFDGNCSGDKSTKCPTSATCVSNKCACSTGYIATTTKLCSKSGAEGLVKAMSMLIMVTILIAGKMF
DPMN_141364	9.666666667	566.4166667	14.375	0.978777402		hypothetical protein	ID=DPMN_141364-T1;Parent=DPMN_141364;product=hypothetical protein;DBxref=PFAM:PF00264;note=TransMembrane:1 (n6-17c21/22o481-504i);SECRETED:SignalP(1-18);EggNog:ENOG410XBAJ;COG:G;	MFSEGVVLLSVCCSGLLAANSKESDVWILPSEVIECEERAKDEPVNQTLAAEACMRTYFVDRLSANVMNKSDQDFFEREFANKTFGKKRPPSGYRVRRDIRVLNLTERHKLFLAFDALYQNGVLARFGRLHATKVYRKHHGAAFLPWHRVFIAAFEEKLREVDPDVSLPYWDYSMDYYMPLPSDSIVWSKCFFGNGNGTVNVGPFSFMYGGYNMPISRDIAPAATCPPKLISKEDIDELMKFCNFADITTGKNLYQDNSSHNLEKLHDGVHDWVGGDMGVLGTAAYDPVFYMHHAFIDYIWEQFRRRQTNECQVDVEKDYRKLGDYSVADNGQQGPNDPMQGFEYLKNSAGLWKNWTTDFYGYEKAPECPNCGYSDFLYCDMSINPNRPNGVCVPKTND…
DPMN_154459	41.33333333	2275.75	57.125	0.978367937		hypothetical protein	ID=DPMN_154459-T1;Parent=DPMN_154459;product=hypothetical protein;DBxref=PFAM:PF15998;note=SECRETED:SignalP(1-22);EggNog:ENOG410XCFA;	MQLTVIVLSVFSLHVVLTCCQGKTIITDDKDNEDAMVKLLQLLTSVQFAQTPDVGSHGNQRTGSADVVDLKTPDVGIHFGQDAVSVDVTDEQTSDVGIHGDQEVVPVDFTDAVLKEIMAEITEGVDIDLSKGCTHGKCEFCKRAKWFKVCVEASIVGLGFEVTVSLNGKTIYHKEISVRNPPPICFNRIPGLSKLADVCLVVYDVDLVNKKACVKITFKVKIGPIKKKFIIKIACFKIPLASLQETDQASDNASGALTLNGSSDNASGALTLNGSSDNAGRALTLNGSSDNAGRALTLNGSSDNASGALTFNGSSDNASGALTLNGSSDNASGALTLNGSSDNASGALTLNGSPPWNPYV
DPMN_184172	4.833333333	115.5833333	1	0.974765681		hypothetical protein	ID=DPMN_184172-T1;Parent=DPMN_184172;product=hypothetical protein;DBxref=PFAM:PF00264;note=TransMembrane:2 (i21-41o503-526i);EggNog:ENOG410XBAJ;COG:G;	MLVSSHPFVCVFRCSAGEKGFTMFENVILFTVVWCAVLVAVTSQGQEVFIKPLQIIQCEERAKDEPVNQTLAAEACMRTYFVERLSANVMDQDDRDFFEQEFVNKTFGKKPPTSGYRVRRDIRVLNVTERHKLYNAFNALYRNGTLARFGRLHATEVYQKHHGAAFLPWHRVYISALEEKLREVDPEVSLPYWDYSMDYYMPLPSESVVWSNCFFGNGKGTVLDGPFRSMYGGYNTPMSRDIAASECPSRLINKEDIEELMKFCNFANITTGKNLYQDNSSQNLEKLHDSVHDWVGGDMGHLGTAAYDPVFFMHHAFIDYIWEQFRRRQSSNECQVDVEKDYRELGDYSVDDRGKQGPNDTMQGFEHLKMSDGLWKNWTTDVYGYENAPECPKCGNSDF…
DPMN_064007	1.333333333	25.83333333	0.125	0.971774194		hypothetical protein	ID=DPMN_064007-T1;Parent=DPMN_064007;product=hypothetical protein;note=TransMembrane:7 (o68-86i98-118o138-161i173-193o220-242i267-289o309-327i);	MTNKSILTTTLNTTVLTMTKKYKVTIANNGTPLSGPIDDISNDVYDFGAIHDWEPIKELEKVFDDVNITGAFVLSIIGLGIFITIADKRLREIPQMWHLFQIMLLSVLMGIILHPFGHFRTILYDNGLCEFVMYSAEYISFASPLLMVVFHVEVLFAKVIPLSRWQTREFSRFFILSLISWLCTSLLVAHVVLTFSTKEMFCLHIKSEAAWSTKFALREVLPMAICALCNMVMIAVSCFNTFRRNLRTESSGLHQVRFEDTGDVSEWIRSCLVLNVILLVRVVAMVLILKVTSPITLDKYRVVRLLHVFHAQSFYIVPICALFISGVRRSIADEFLKIAGLFRVSKGDDSLAVSFANISQTA
DPMN_079820	166.25	4002.083333	63.375	0.971311817		hypothetical protein	ID=DPMN_079820-T1;Parent=DPMN_079820;product=hypothetical protein;DBxref=PFAM:PF14704;note=EggNog:ENOG410VKPF;	MWSNDFDEMLDFKCPYRHQFIANVVSHHDNDKEDRRFALSCRDIIPGGGDQGATCEHSGNVNNLDGIVDYTCPGNGYINGMKSVHDNGAEDRVWAFYCCRMPGKSLTQCTLTDWTNNYDGYQNYHVPNGYAMYGVYSVHSNYYEDRRFRYRICTVGGK
DPMN_022791	266.75	4598.166667	6.25	0.970314256		hypothetical protein	ID=DPMN_022791-T1;Parent=DPMN_022791;product=hypothetical protein;note=TransMembrane:1 (n6-17c21/22o281-298i);SECRETED:SignalP(1-21);	MAFQTIFVFVAAVCLVLSVNAAVTIGTTTCTLAGTTCTDGSYCDAVTLTCKCPAYTTAGTAACVLKTCTVATVAADCTALDSNSECAGTPLVCTCKSTHLLGLEGKCSLKCVADTTCTAVDANSMCTGTVAATDRCKCKTGYILGSDGKCSNALGKVCTTAGSECASVTNSLCDAAALTCKCPAYMTTSTTACTAKTCTVAADCTALDSSSECAGNPLVCACKSTHLLGNEGKCSLKCQADTTCTAADANSKCSGAANTDKCQCNTGYKLGTDGKCAKSNAAGVFASMALLLICFLTTKF
DPMN_027687	2.083333333	38.08333333	0.25	0.969365427		hypothetical protein	ID=DPMN_027687-T1;Parent=DPMN_027687;product=hypothetical protein;note=SECRETED:SignalP(1-22);	MYPHTTLKQILLIVALLSTTQGQLGEWFDACMNDWECSGSGGYKCINSRCYCPLNTHYSGFACRNDSVTGVICKSDADCKNFKGTACIGPANRSTCACRESWKTIHIYTFECVDSKEPYVFCDSDTECMMTQTCEVLYTGYRICMNKSISTGDYYKKCTGDWECSDTFKCIGSYCLCPATTGYNGVDCQKQGDTLITCMSDADCKFYNGTACIGQANRSTCACPHSWQIMNTHTFECVDRGLRESCDNDTHCSMGLKCRHYYGDKLCINETDGTGDYRKYCMGDWECSSPFKCIGSYCDCPSKTTYSIRDCRSDSDSMIKCQSDDHCKFYNGTACIATANRSTCACPYPWQKINRWTLDCVNRELYDDCENDTDCMTTTKCVLMSSGVRQCMNESFNNH…
DPMN_032777	11.41666667	249.6666667	4.375	0.968374499		hypothetical protein	ID=DPMN_032777-T1;Parent=DPMN_032777;product=hypothetical protein;DBxref=PFAM:PF04505;note=TransMembrane:2 (o87-110i131-155o);EggNog:ENOG410N9IM;COG:S;	MMEKAGHENPPSEQPGSQQQQQQQQQQQQSPPSYTQQPLNVGQPQVYQQHGGYVQQGYGATSGQGVVLVQPQPTALYVPIVHQPSDYMVPSIFACLCCFWPTGIAAIYFSMETRNAIANGDMTKANRYSEYARNLMIGSVVLGLVWIIITIAVVATNAARAVCYYGHC
DPMN_096668	25.91666667	435.0833333	2.25	0.967630722		hypothetical protein	ID=DPMN_096668-T1;Parent=DPMN_096668;product=hypothetical protein;DBxref=PFAM:PF01607;note=SECRETED:SignalP(1-16);	MNAALILYVFVALATAEPAREKRQANCVDSYKNVPNPCTNNPSSQVYFPHPSDSSKFIQCDRYARMYIIQCPENLQYSALTSTCRGNGPIETSTQPVNGNGNHGNTGNHGNADNPCTVEALVAAHFYFAVPGHPNEFIECDMLGHPNRLHCPATLEWDQNRLTCVYNFNIGAATVAPGGVKPSGIDGITNPCTAATISALKLFFPHPDPAKFIQCDLWGDLFVNNCPAGLIWNQYSETCASAFVIVNGGK
DPMN_097730	36.83333333	566.6666667	0.75	0.966838235		hypothetical protein	ID=DPMN_097730-T1;Parent=DPMN_097730;product=hypothetical protein;DBxref=PFAM:PF02931;PFAM:PF02932;note=TransMembrane:4 (n3-14c19/20o232-256i263-281o293-316i412-433o);SECRETED:SignalP(1-19);EggNog:ENOG410VBG1;COG:T;	MDLNFIGLLVLICLDQIKAQTISDAKALRKKLFVTDEYDKRIRPIDNQTHSIDVYVNLYLLSVNDLSEKDEVLTTTAYLSVSWNDSNLIWEPKNYGGIKLYHWPQNEVWRPDLALKNSHLDYKGIGEESLNVVNIHTGLMFWHPFQVFKSTCSIDISYYPFDHQICYLRFQAWSYTRLQVNMRSGYNGSKGFNLAYFEENSAWKIKENEWYVERDHKDTTISFKVTLKRKPMYFMLSVLLPICMLSILNICVFMLPVSAGERASYAVTVFLAFAVFLTIVSETLPQNSESVPVITSFLVMQTAISTLITIFAMILLRLNSFDKIKVPKLIVKIMNLLKRIPCLKLVGKNKYLHKPKQETELSNKENKKTKDVELADIECEMNGKSSSNEQLEDVNDKGD…
DPMN_063067	35.5	658.5	12.875	0.963268793		hypothetical protein	ID=DPMN_063067-T1;Parent=DPMN_063067;product=hypothetical protein;note=EggNog:ENOG410JGQZ;	MANKDSKRIWQTYHGNESNGVKSAMGGGYDPSSYGQGGGDSRHQIQRQDQRSIEASKQMLFGVYGNVISILEEYEKRESPGKQLARSDIHIPDQSRKGKDDIESIVETQLLLFESQLKTCPAEVRNQLGDELKQKTIKWCSVRHGQTLNKTDRFIAQLYEILERGRTQHAFYSRPTPNITADVMRANIPHLMRGKHDQATLDQSFRYDRDRKAVAPNVRASAADSLQRGSERLAEIKPDLKGSLRGYMTQPIRCLNQADGNDKLIWKASKMSGKNGGQSNPKQNVPNPGGTNPQPELMATGLQKDEMKISNQELYHKDQAEQKVPLQNASLQDEEAQQRAQEHNPIERGGDTDHTNMIIDAENGVLNRDSRPDLHGRENDPKPPQGRMPEGRSSHDVNC…
DPMN_097727	14.25	194.1666667	0.25	0.962660944		hypothetical protein	ID=DPMN_097727-T1;Parent=DPMN_097727;product=hypothetical protein;note=TransMembrane:1 (o68-90i);	MSKLVVKNKFSHRPKKKTDKSKKETKDVEPADIECIMNGKSSAYEQPEDDNDKGDEYTWKDVVNFLDFFFYSVCYTSLLLDCHFSVSGLLKRQSF
DPMN_093382	5.666666667	140.75	5.125	0.961663706		hypothetical protein	ID=DPMN_093382-T1;Parent=DPMN_093382;product=hypothetical protein;DBxref=PFAM:PF00001;note=TransMembrane:5 (o25-44i64-88o114-139i246-268o288-311i);	MPAEIVSQLYWYVYPMGKSFCKIKGFLNIFTVSSETYCLCAVAVDRWRKMCRPHGWQIRPQYAFRICIVIAVVAAVQSSPVLVLWGLYSYQIGNITVTVCEKDEQYIGSNSHQIYIVVNTVIIISSILAMDIVYIALYVNIPKLLLKPTHHLRTNASDESTDKRGTGTYPVDITDTDDGGVDSISKTLSIDIIDQNSQEPTTKDTKRSTGALCVLSNNASSSDIGTIPATTKRSQNKHKKTMRIRIITRLTLTLCVIFSITIFIYAGLLISIGSNKTKLHGMSYNGKALFLFALRLVFINHVINPFVYWIMDREFRNVLYQAFYRIRNK
DPMN_017410	1.166666667	67.33333333	4.375	0.95884901		hypothetical protein	ID=DPMN_017410-T1;Parent=DPMN_017410;product=hypothetical protein;DBxref=PFAM:PF16026;	MADGNVFNKEDSQLDIHLLKHESGRLFSTCKRIFHLYEQINQLQKKTKRSHNEIAKYDALRIEFEAEMNKSRESTSQLYKQIFNDVPHSEEIGGRLSESMTNEVNDGMKERLETELINMRRKKKELKEKLESQQQQIDKLTKDIEERAAYITTLEKEKNEHRDQNIVLRLDRRKDVQRMWSLRQHTTEKRLTKDTEERATYITTLKKEDDEHRSANRQCSMSMLRGLPENTRIDKQFKEIYENEWSDAFESIALNLRTACSVNNDNNVLFNQNNLLPKEDDIVNDLLTVLKTVYELCKEWAWDECFRFQIQSIKENPEMSAMVWKELLQNFLETRKQSAKTHLQDIALAMKSKVTLQNESKAMQSYVDKCFELCWLCVVQVPPLALNFDTGDRFDSSLF…
DPMN_081887	3	36.41666667	0	0.958810069		hypothetical protein	ID=DPMN_081887-T1;Parent=DPMN_081887;product=hypothetical protein;note=TransMembrane:7 (o70-88i100-120o140-163i175-195o222-241i274-291o311-329i);	MAIQNKSIMTTTLRTTVFTTTKKYNVTIANNGTPFSGPIDDISNDVYDFGTMHDWEPIKELEKVFDDVNITGAFVLSIIGIGIFLTIADKRLREIPQMWHLFQIMLLTVLMGIILHPLGHFRTILYDNGLCEFVMYTAEYISFASPLLMVVFHVEVLFAKVIPLSRWQTREFSRFFILSLISWLCTSLLVAHVVLTFNTKEMFCLHIQSEAVWSTMFALREVLPMAICALCNMVMIAVSCLKTFRRNLRTESSGLHQVRFEDTGDVSEWMRSCLVLNVILLVRVVALVVILKQTRPITLDKYRVVLLLHVFHAQSFYIVPICALFLSGVRRSIADVFLKIVGVFRVSKGDDSLAVSFANISQTA
DPMN_126926	2.416666667	30.5	0.125	0.958333333		hypothetical protein	ID=DPMN_126926-T1;Parent=DPMN_126926;product=hypothetical protein;note=TransMembrane:1 (o6-29i);	MDIPVLIGSLVGTSVLVCCILIVVTCACYRNRIKKEETMFNRQEHLNHTQHAVPSPGKFGDMIRDYFREQESKESDVFHIEKIELHAENGHLSEHDIARGHKTNQSILGESDFGSEKCIRVSTTETTRGYMGRAIKCSSARSLYTSSDLAIADLTEDPLHDIYKELRDFEDSNTDSDEDTNDIIGSTNTIYTGQQSEESDEEMYPPVEERAKTPIEEVDKFYNPKQMYPSVEMPKSQLKSRDKLNNFYQMDDLSILVDSNICSDSVIDTSELSSVRFHISTHTEEALSISIEVENEINEINDTTEGELKLNDSERCTNQNVSNDTYSAEHIIIDEEKLTEQSILNAKNDNASNGEHSISEKKGNSKLLSDQDDVNQTSGVHDKLIEQNNVSPISVSCEE…
DPMN_069089	95.16666667	1824.333333	61.25	0.957130459	DCST1_8	DC-STAMP domain containing 1DC-STAMP domain containing 1; variant 2	ID=DPMN_069089-T1;Parent=DPMN_069089;product=DC-STAMP domain containing 1;DBxref=PFAM:PF07782;note=TransMembrane:6 (i93-115o121-147i159-176o382-398i465-486o550-569i);EggNog:ENOG410V62Y;COG:S;ID=DPMN_069089-T2;Parent=DPMN_069089;product=DC-STAMP domain containing 1; variant 2;DBxref=PFAM:PF07782;note=TransMembrane:6 (i93-115o121-147i159-176o382-398i465-486o550-569i);EggNog:ENOG410V62Y;COG:S;	MSKKICYAKASDIKPDRAPLKRTAAQSARDQTNTGTPAHDKNMDASGHSHTVCFDAVNIERRFSPPDAATSWHEQIYKKILRSERGAYTTIKAVFGALVGVLIGAAFFPLCVYSFGYTYELSGYIASIATVLLILSLAFSSYCRCIVSLCFPNFFTGKGRAVLLTVLLSLIVSYPLENITNNAKETGKSMSCVVELAANQSRYLQGQLRQPVEELKAHIETQFAFVKRLSKTVKDAYGDATNALNVANDALDSTIQAINRARQECEGRLSSASSSCSNFCHNLPLSWIGLSCDSACSSLSTIGDQCKHLSVINDPLTAVSKQARDALNKAMSFFDVSFEKLEDFSASSNASKNFKDIKKEINEAIESKAKTLLSVFGIGKKVLSLSLLVLFVQSFLYLR…
DPMN_056157	1.75	33.5	1.125	0.957089552		hypothetical protein	ID=DPMN_056157-T1;Parent=DPMN_056157;product=hypothetical protein;DBxref=PFAM:PF00109;PFAM:PF02801;PFAM:PF16197;note=EggNog:ENOG410V8V9;COG:I;	MSEEPNIVIVGIGCRFPGANNVDEFWRLLKNGENHLIEVPPDRWNIETFYDADPSAPGKMYVRQGGFIPGVEDFDNRHFGISDEEARMMDPQQRLVLHCVHMALEDGGITRAELQKGKTGVYIGSMTYDYNAQANEDATICVPYSVTGNHFSIISARVSYVYNLTGPAMTIDTACSSSLVAINTASQALLLGDCDMAICGGVNCLFEPNVFVALCKAHMLSPHGQCRTFTKQADGYARGEGCGIVILKRMHKAIEQNNKIWGLIQSGTNQDGQNAQPISAPSGLQQEKLMEELFTKCNLDRNKIQVIEAHGTGTAIGDPTECRALGKVLGSKKFRKYLGSVKTNIGHLEAAAGVAGLIKVLLMMKYKTIVPSLWYSKENENPDLKLGEIGFTVPTICIP…
DPMN_137509	22.83333333	560.75	26.625	0.955899837	C4A_4	complement	ID=DPMN_137509-T1;Parent=DPMN_137509;product=complement;DBxref=PFAM:PF00207;PFAM:PF07703;note=MEROPS:MER0018484;EggNog:ENOG410WFMX;COG:O;	MLHANGKPAALEAFYLTIDGSRSEEYRTNTHGHYLAEIPVAEKNVTRRKIKVYASKFAKCETELNLQPYTGDSQIVVEKLDRQGNPFIQARTNINTNQVGNYSGILLLITARGKIVKTKYFPPSNDPGFKLEQDVIDKVSPAGRVLAFYVHNDQLVADSSIFHVDAKCREQLELMPKAPMLRPGQTSKLTVKGPSGMWVGFNIIDKALLLLNNNNVLKVDKIFMEMEAHDLGCGAGGGTNSEEIFKNAGLTILTNAFVNEERIRRDKTECAANQRKRRAVLDENGCYYGVNPVCCEQGVQYAFDVIYKYETDKQHFKPDLSEPVPYIECYSKARKLAETYKDKVPSKCPLAFYEACFVTMTAELRDSEFATGRSILTVQDQYKLDVEQLAEYGVRDMKI…
DPMN_163973	8.416666667	109.4166667	1.25	0.955826352		hypothetical protein	ID=DPMN_163973-T1;Parent=DPMN_163973;product=hypothetical protein;note=TransMembrane:1 (o20-45i);	MSNFPVGSAIGFTPRDLNEAFFVSATVSAIVMVLIVIAVVCCIACKGRNVVMPTSQNAKCSATSVERFFVQKP
DPMN_079568	38.16666667	606.5833333	15.875	0.955454046		hypothetical protein	ID=DPMN_079568-T1;Parent=DPMN_079568;product=hypothetical protein;note=SECRETED:SignalP(1-16);	MKLLLVGLLGIVLVWSSQTTANKEDFTNDELLEAEVRANKKSLEDEYADLQAVCGDECFGEEGDDFTECVDRCEQRDDVSDDSDDDDDRKDGDGGKDGDDGGDGDDGIDDDHYDAGDDGDGGNEDNDGDDGIADVARANGEKRVPIFERWSFGRRHGN
DPMN_023467	5.5	82.5	1.875	0.95530303		hypothetical protein	ID=DPMN_023467-T1;Parent=DPMN_023467;product=hypothetical protein;DBxref=PFAM:PF00069;PFAM:PF00350;PFAM:PF01926;PFAM:PF07714;note=EggNog:ENOG410VS5J;COG:T;	MAEDSIASVETWDLIKTTEWLEENNVSFKGIQTLEHLRDLVRATMDNTHKKHSEVYHKLHSEMDNILAKSIHMKEEIVRIYDSLLTFFERTLPVDIKTIIQKHYGMDIHQKISENKEKLLNKTCTIVVTGETSAGKSSFLNLLLGENVLPSSLLCSTRRTCEIHSIPTGSPCYFVVTMDDGSSKLHNEYYGNKENMIKDLEECVTSKDTSLRKVDIYWHVPLLGDNTHVTLVDSPGIGDNQKLSDELLNYLPDASALIFVIDSSNCGGIQDDKLGRIFSRFNSEIKDRNLFSFDPKCTMFILNKWDKLEKKIDEPDLEDAVWQNTLEKLTENLTGYSWETCMYKMSIDDAIKYRDCGMVSEKYRCMLTGLKQFVSSSLSVNARTHCRWLTQLHEDINMY…
DPMN_081763	4.333333333	59.91666667	1.125	0.954450626		hypothetical protein	ID=DPMN_081763-T1;Parent=DPMN_081763;product=hypothetical protein;note=TransMembrane:1 (o26-59i);	MDYDKLNIIRLITMSHLATAVRSHPFVAVSAVAVGLIAIFYGYASTTSAVFALLLALLIHHTDYMDRQVQQLKDQIKYEVNGYHENTPKSQTPKESNNIAPAVTEMDVYNGDKNPLANVEQRRSDSFSKQQYLAKDGTTPTSPIGKKSFQSEFVALRCPKEQFRKLKHCCETIDGILTICDQDLADASTFLDEKWISTITSSSVLIYTMEKFEHHFEEAASAKTRLMSITDVVEELQNTHEIALIVLDCDSLTSVVEMLKDTKLPSAGVLVVGESDTFQNISGITLLSTHPDTIVKDADIVLERCALALLKILHSELYKSEKSFSEHKRMCFLDIDDLITTLFRNSAIPRSDRLETQMQTIKYPSHIDEAIEKLVSLPGIIGCLKKRGALQIYVSQSTN…
DPMN_086300	57.41666667	796.0833333	15.625	0.954124359		hypothetical protein	ID=DPMN_086300-T1;Parent=DPMN_086300;product=hypothetical protein;DBxref=PFAM:PF00626;note=EggNog:ENOG410V56S;COG:Z;	MAQRAQKQYDWKDSNLALFGSDTEKQVKKESAATEPAWQTAGQKPGLQIWRIVNFKVTSWPKEDYGKFYDGDSYIILNTYNDGDSNQLLYDVHFWIGKYSTQDEYGTAAYKTVELDTFLDDVPIQHREVQGHESELFRSYFKAITTMKGGADSGFRHVKPEEYTPRLLHFHGNRKEVVVKEIPRCKSLIDNTDVYILDLGLKLVQWNGTGANKDEKMKALQYIKGLQAERGGKCHMECMDEDPIAPEDEFYKFLNEKPDADDDQPEVKDKVKELWRLSDVTGKLSMKPEKRGSEISSSALDSNDVFILDTKTELFVWIGKKTSINERRNAMTYAHNYLMKTDHPLVPISCVNEVINDKRFAAAIAA
DPMN_003371	28.66666667	575	24.75	0.953550725		hypothetical protein	ID=DPMN_003371-T1;Parent=DPMN_003371;product=hypothetical protein;DBxref=PFAM:PF00001;PFAM:PF10328;PFAM:PF13853;note=TransMembrane:7 (o33-55i67-91o103-125i146-168o188-214i421-451o457-479i);EggNog:ENOG410VUA2;COG:T;	MTALSVNGSTTLSGTTLTSPYQNVSMASKVVETTVLCVIISITIVGNVCLFAVVLRSKALRNLTNMFILGLSTADLLVGLTNMPITVYTIIKGRWEFSHSACVLFGFLNMITLVTSVLSLCNISINRYVMVCYPQKFKDIYTVRNSVFMIIGVVIFSILLSLPPLIGWSEYVYTPSHSFCFADWQNHMYYAFFMIGCCFGIPFMVMSVCNVLILRTVRASRLRLRNRQNIGTQGAHISTESNLVSFKRFTLILSFLKSMIEKKNKTRPADSPLVSNNNIHSETEASSAQTLSIADLSTAANLDSFHNTLAPSSHETQVISNFVPATTTTHTSSSQSPNSTLKHNPMNRLINENWQQSSEKQHPSRELPEPSISIETSSDVSLVVPSNSEIEINGQGCKH…
DPMN_024919	3	41.5	0.875	0.953313253	NLRP10_7	NLR; pyrin domain containing 10	ID=DPMN_024919-T1;Parent=DPMN_024919;product=NLR; pyrin domain containing 10;DBxref=PFAM:PF15112;note=EggNog:ENOG410VETF;COG:S;	MTEEVLYQRCPSMSENLRGKDEQNWLKCTIAAFTAKDALVKFATDSFTNFYEDVRQTIVNTKGIGKHITCSACTIDKKGQLHTTGKLCPGICSGIRYLIWNNHRFKRTAYIGPSWGNTDSTKWCTNSWELAKCYMPETGYREKDADTTDFNGIISAVYNCTWVETLFADNLNQPDNVCTKARNKVNELRHINRMKISDADMNSFFDSLLNLLDDQIYLHGFAPAVTAHSYLNKLRKNSLLLADSTIIDTVEHMKAELIQEKDESMIAKITSILSNLYENKKDELQKYLIQFYQNHHSSVPLNMLCEEIDIRLEHIHVFPKISELKREKSVEPKSIYSYHDMFFRDTLHSRRIYLQGEAGTGKSTFCTQLTQDWCKSHGADVIQQSKTTATNPNETNKIN…
DPMN_036321	98.25	1096.333333	4.75	0.953025236	HMR-1_4	Hmr-1p	ID=DPMN_036321-T1;Parent=DPMN_036321;product=Hmr-1p;DBxref=PFAM:PF00028;note=TransMembrane:1 (o2058-2083i);EggNog:ENOG4112N7V;COG:T;	GPSIQLGRSIAGNGNLVNAIVSNPEDTSLDNDFVTFYSADSFSWLSLGSSNGNIQVTSSVSTSAGTYSKVYCARNRRSKTTCATLSITVYDSYVSNSPAITSLHENTDALKNLWTITAKCDISYTCGGFTCSAQEDCDSCTVSNTQNFFAMSGTHTVYKKECLTPLCDTCSVSNYCANQGEIYTYTVSCVRTNTFGYSGFTSGTATKTVSLSFFADVNPPFAYDSSIGNSINIGKGIPGTGQMVNRIFSNPEETTDDNDVPVFWRSSGDNPAWLTVVRATGEIKVTSSLTSETATSMSIVMCAENRRHQTTCQTLTIQIYHMSITNNPSIVSLHENTDIDKLLWTITGTCDISYQCFSVYTCAQSHVCDSCAVTDTYNFFYVDGTHAVHKKECLTPLCD…
DPMN_112293	8.5	90.41666667	0	0.952995392		hypothetical protein	ID=DPMN_112293-T1;Parent=DPMN_112293;product=hypothetical protein;note=EggNog:ENOG410VCFH;COG:T;	MDKEKSQKLKRLAEKLDSKLSTAIQLTLEIVPIHNILLEELSELKLVPVGSSQDGSKVNTPFDAGDVDIMLIETKKLLSESLFRYVKDHPASLWLPCKNKAHKEYFKDITLIEGQYVPVTALRHIKDKYEEQLNADINRKVQIGAYISEDRINTIWRSKVGYKYESTQAGDDTGNTEEKSLEFEICLSAEIVPAFSFEGWPFTANEWINRKREWPSEDVVKKVIDTGCQIIARQPLDNGIDSTSIPEFIERDLEANQKYGNIPDTQTNEIILYERNDQNNADKAEGDSHEEKEQIGAYISEDKINTIGRSKVGYKYESTKTGDDTGNIEEKSLEFERCLPADIVPTVLFEGWPLTANEWINRKRTCPSEDVVKKVIDTGCQIVARQPLDNGIDSTSIPE…
DPMN_001709	427.8333333	4566.583333	5.875	0.95251282		hypothetical protein	ID=DPMN_001709-T1;Parent=DPMN_001709;product=hypothetical protein;note=SECRETED:SignalP(1-17);EggNog:ENOG410VMVN;	MLRSLLTCVCLLLGAYALDPTNTFEYEYHVVAKMVEFDLFKAETAMKVAALENQLQMTQKTLRSVSREQSGSTYIRWGKKTCPNITTTSQVYSGQAAGGHYQHTGSAEYICLPIDPEYDTPAVEDKEQQGRSLICGAEYETNSGTLFGHLHDRDVPCSLCYTRGKTTVMLPARTSCYSGWTLEYRGFLMSSEANQPGKNYVCVDNDPEEMNESHANKNGALLYLVEAREGSFGKNPYKPGWELSCAVCSTTF
DPMN_056146	10.41666667	164.5	5.25	0.952380952		hypothetical protein	ID=DPMN_056146-T1;Parent=DPMN_056146;product=hypothetical protein;DBxref=PFAM:PF00106;PFAM:PF00550;PFAM:PF00698;PFAM:PF08659;PFAM:PF13561;PFAM:PF14765;note=EggNog:ENOG410V8V9;COG:I;	MGQQLLDLNAFSSKIKEIDIFLKPLTGWSVLSKISECSEDIIADPCVSHIAIFTYQVALSELWKLFGIIPDTVVGQSVGEVAAAYIGGYLDLPSAVKVIYYRSLHLASVNGGTMLVIRNVEIENVIQFCKHNDDYEIAVFISPKACTVACEKDTTALCTYASAHWKGSQVIPLNVPCAYHSKHVNTAAIRVRQSLNELQTGPQNIPMWSTVTCQNLTKQVACSGEYWLQNVRKPVNFNAAITKANELNASTIYLEIGPSPVLKSHLYDIFAESSKVMCISSVSRYEEINTLSNAVCQLFKSGFSVTWENFIPSCDTLTDIPIQALQKNSNLQLTRNLITVQRTQGKKLMTDVHPFVKPNDQSGTMWEIDLNRQETLFLYEHKVQSKIILPGALYTEVGF…
DPMN_114231	26	607.8333333	32.5	0.951878256		hypothetical protein	ID=DPMN_114231-T1;Parent=DPMN_114231;product=hypothetical protein;DBxref=PFAM:PF00069;	MEHIKTKKQPSGVVVDASSISLSSNRLYRELNEFEKTNQVLGKGNSSLGDIIVLKDIKTGKELAQKTIMISEFRCDEVRCWVALNESGYVPHIYMFRIVNNRVEIHMEILKHAKTLNSIINEHMTTIRQPENIRLVKPFSLYVLDGAIEAISCMYKHDFTHNDMHSGNVMLDSKLKVKIIDFGTACRIRDSDAVTQTKNVKKDIGNVLRIFSGLYTTQEYTSVQDLQDTYHEIKQTEGYMGLSEADRSELFNLIDVALTITHPNDLEWYRMMVKYSLENALPDSELTVDQIRMDVVALLFPEILPMPSPNLGQVGSTNKDDDKANVAGGLTALSNSELRADPLREKAAALRFPETSQTVYMNQDEDTAGVADGSTAAGAADSVIEELRKQFGITVVQ
DPMN_147330	52.83333333	1297.416667	74.375	0.950976299	C1QTNF2_7	C1q and tumor necrosis factor protein 2	ID=DPMN_147330-T1;Parent=DPMN_147330;product=C1q and tumor necrosis factor protein 2;DBxref=PFAM:PF00386;note=SECRETED:SignalP(1-22);EggNog:ENOG410MVTW;COG:W;	MDYAKSIGHIVIVFLLFGTIEASEPRCLSRFDYDEKMLLKLLRFEDTIEKFNRKITDMMNTFEDNERKRNSVTKEAADEAKLKTKQIMDEIKQNTSNVLMNDSRNLRTQMQEVETLRAQMRGEMNNLQSAIALNKKENAAIAFTAYGPVGSPVRFGTVLTNIGGHYYQTTGNFNCTVPGLYYFTFHLVKLRSSTVDSCSCNLGKNGQSVGIMAYIDPEDYSSTTGGADAGSYGVSSGANLHLIRGDTVQLVSCSAVDKFENRSSFSGVLIKAD
DPMN_016770	3.75	39.33333333	0.125	0.950741525	DOM3Z_7	Dom-3 Z	ID=DPMN_016770-T1;Parent=DPMN_016770;product=Dom-3 Z;DBxref=PFAM:PF08652;note=EggNog:ENOG410N332;COG:L;	MEQLLTESKTDESGCTNTQEQHGKYLLVNQLNINAHSLVFNSEIDAYDEKTGSFVEIKTMKHVSTPKEKDRFKRFRLLRWWAQSQLGGVQEILCGFRDDEGLVTRMESFQTRSIPNPALPWNQTVLFHFLDKLLTWIKKQVAVTGEFSINRVVHIFERSDEKTINHNTTTDPRYQFLPEWYLTR
DPMN_144409	136.4166667	3806.5	238.75	0.950720259	HSPA8_3	Heat shock 70kDa protein	ID=DPMN_144409-T1;Parent=DPMN_144409;product=Heat shock 70kDa protein;DBxref=PFAM:PF00012;PFAM:PF06723;note=EggNog:ENOG410V9G5;COG:O;	MSGKTPAIGIDLGTTYSCVGVFQHGKVEIIANDQGNRTTPSYVAFTDSERLIGDAAQNQAAMNPENTIFDAKRLIGREYSDANVQSDMKHWPFRVVSESGKPKIEAAYKGETKRFAPEEISSMVLTKMKETAEAYLGSRVRDAVITVPAYFNDAQRRATKDAGAIAGLNVLRIINEPTAAALAYGLDKNLKGEKNVLIFDLGGGTFDVSILTIDEGSLFEVRSTAGNTHLGGEDFDNRMVSHFVQEFNRKHGKDISKNARSIRRLRTACERAKRTLSSGTEASIEIDLLYEGLDFYTKITRARFEELCADLFRATLEPVEKALRDAKLDKSRIHEVVLVGGSTRIPRVQKLLQEFMNGKELNKSINPDEAVAYGAAVQAAILSGDRSEAIKDVLLVDVA…
DPMN_135129	8.166666667	104.4166667	2.125	0.950718276		hypothetical protein	ID=DPMN_135129-T1;Parent=DPMN_135129;product=hypothetical protein;note=TransMembrane:1 (o169-193i);	MLFAQGPFEVYGQVALGPTEVKPISVFECLSNVDIKFRFFLETDNKTGQLIAECDTAVLTCYLSHSSLSKYYSVKYAGKGGELDILEDNKQTRGIYTCCATYNSSSCVRRKITGPPYTHITTLHNSTPHTHTTTSHIGKAVENKILERQANSKTNATETKLDVNDNRPLLVGILVVLIIGVAVIIVLTTVIVCDKCSKQKDQNPEQTTFIRKT
