## Supplementary material for "The Genome of the Zebra Mussel, *Dreissena polymorpha*: A Resource for Invasive Species Research": Gill_DEG_BLAST_results.xlsx

### Sheet: Sheet1
Gene ID	Annotation	Log2FC - Moderate		Gene ID	Annotation	Log2FC - High
DPMN_024808	short-chain collagen C4-like	4.42473		DPMN_144409	Heat shock protein 70	7.15954
DPMN_086300	gelsolin-like protein 2	3.38664		DPMN_145456	Heat shock protein 70	5.80168
DPMN_102116	E3 ubiquitin-protein ligase MYLIP	3.36244		DPMN_048890	No significant similarity found	4.1494
DPMN_144409	Heat shock protein 70	3.18565		DPMN_135020	No significant similarity found	3.47268
DPMN_171434	Hypothetical	2.98299		DPMN_088676	dnaJ homolog subfamily B	3.25328
DPMN_082247	Hypothetical	2.82963		DPMN_068162	Cytochrome P450	3.24801
DPMN_001971	E3 ubiquitin-protein ligase TRIM	2.53261		DPMN_114239	4-hydroxyphenylpyruvate dioxygenase-like	3.13272
DPMN_057713	No significant similarity found	2.42042		DPMN_166187	No significant similarity found	2.93471
DPMN_052719	hepatocyte growth factor receptor	2.2822		DPMN_133790	Hypothetical	2.67274
DPMN_034474	vacuolar segregation protein PEP7-like	2.11724		DPMN_057713	No significant similarity found	2.55195
DPMN_029395	Caspase 3	2.10354		DPMN_144053	Hypothetical	2.51788
DPMN_102676	Hypothetical	2.07864		DPMN_050727	cysteine and histidine-rich domain-containing protein	2.447
DPMN_115533	exosome complex component MTR3	2.05194		DPMN_104620	Hypothetical	2.30175
DPMN_166187	No significant similarity found	1.92119		DPMN_124188	Calnexin	2.26071
DPMN_125558	neural-cadherin	1.8691		DPMN_020596	Tetratricopeptide repeat protein 12	2.25501
DPMN_145456	Heat shock protein 70	1.83983		DPMN_113619	No significant similarity found	2.2448
DPMN_101669	Pappalysin-1	1.79533		DPMN_049966	heat shock 70 kDa protein cognate 1	2.16903
DPMN_000345	Hypothetical	1.61336		DPMN_076800	Hypothetical	2.07508
DPMN_187159	Hypothetical	1.5172		DPMN_080765	10 kda heat shock protein	2.02462
DPMN_088676	dnaJ homolog subfamily B	1.49462		DPMN_069161	Fibrillin-1	2.01248
Gene ID	Annotation	Log2FC - Moderate		Gene ID	Annotation	Log2FC - High
DPMN_161919	Med15 Superfamily domain	-5.56044		DPMN_006840	Zinc peptidase domain	-7.71135
DPMN_157625	Calcium-activated chloride channel	-5.18251		DPMN_035656	Alpha protein kinase	-4.61152
DPMN_148915	Chitinase-3	-5.00679		DPMN_148915	Chitinase-3	-4.51382
DPMN_076428	Unknown	-4.80742		DPMN_157625	Calcium-activated chloride channel	-4.44523
DPMN_147334	Unknown	-3.25935		DPMN_050075	Unknown	-4.30038
DPMN_014204	Galectin	-3.23994		DPMN_132513	Unknown	-3.97541
DPMN_014216	Unknown	-2.94107		DPMN_132513	Unknown	-3.97541
DPMN_026022	NACHT domain	-2.93689		DPMN_077085	Avidin	-3.80678
DPMN_079502	Dipeptidase 1	-2.76992		DPMN_161919	Unknown	-3.76166
DPMN_076588	Apolipophorin	-2.66666		DPMN_184398	RNA exonuclease I	-3.70963
DPMN_175491	Cornifelin	-2.61977		DPMN_147409	Hsp70 12A/B	-3.61471
DPMN_077085	Avidin	-2.53024		DPMN_024429	Cathepsin-L	-3.55906
DPMN_147327	PTPR	-2.45054		DPMN_171422	Unknown	-3.54804
DPMN_139813	Metalloproteinase inhibitor	-2.24538		DPMN_139813	Metalloproteinase inhibitor	-3.47253
DPMN_089403	ALDH9A1	-2.22233		DPMN_076588	Apolipophorin	-3.43132
DPMN_062365	MVB12B	-2.21217		DPMN_084319	TNF ligand	-3.39407
DPMN_184398	RNA exonuclease I	-2.13666		DPMN_076428	Unknown	-3.29438
DPMN_010660	Unknown	-2.07563		DPMN_012011	Unknown	-3.29349
DPMN_012011	Unknown	-1.9517		DPMN_171364	Autocrine proliferation repressor A	-3.14509
DPMN_045948	NLR family CARD domain	-1.913		DPMN_041401	SMARC	-3.13467
