## Supplementary material for "The Genome of the Zebra Mussel, *Dreissena polymorpha*: A Resource for Invasive Species Research": Mantle-specific_BLAST_results.xlsx

### Sheet: Sheet1
Gene ID	BLAST/Manual Annotation
DPMN_173653	Shematrin-like
DPMN_022789	Beta-hexosaminidase
DPMN_090280	Cysteine-rich receptor-like protein kinase
DPMN_173916	Sushi, von Willebrand factor type A, EGF and pentraxin domain-containing protein
DPMN_090297	Hypothetical protein
DPMN_033843	Myosin heavy chain
DPMN_014835	Shematrin-like
DPMN_086009	Cartilage matrix protein
DPMN_126617	Shematrin-like
DPMN_104020	Tyrosinase-like protein
DPMN_025985	Hypothetical protein
DPMN_048164	Shematrin-like
DPMN_074468	O-acetyltransferase
DPMN_123507	Collagen alpha-5(IV) chain
DPMN_173909	Sushi, von Willebrand factor type A, EGF and pentraxin domain-containing protein
DPMN_026871	Zinc finger protein 208-like
DPMN_124127	Kazal type serine protease inhibitor
DPMN_136646	Shematrin-like
DPMN_091682	Hypothetical protein
DPMN_015710	Hypothetical protein
DPMN_105231	CD109 antigen
DPMN_133836	Sushi, von Willebrand factor type A, EGF and pentraxin domain-containing protein
DPMN_012613	No significant similarity found
DPMN_155269	Temptin-like
DPMN_085986	VWA and chitin binding domain-containing protein 1
DPMN_063186	EF-hand calcium-binding domain-containing protein
DPMN_124170	Dentin sialophosphoprotein; Serine protease inhibitor
DPMN_116097	Tenascin-R-like
DPMN_149963	Chitinase-3
DPMN_104042	Tyrosinase-like protein
DPMN_030364	Pacifastin-related precursor
DPMN_128636	Deleted in malignant brain tumors 1
DPMN_038422	Leucine-rich repeat-containing protein
DPMN_180874	CD109 antigen
DPMN_097465	Pacifastin-like protease inhibitor
DPMN_073750	Cartilage matrix protein
DPMN_180267	Leukocyte cell-derived chemotaxin 1
DPMN_071512	Hypothetical protein
DPMN_047381	No significant similarity found
DPMN_174745	Hypothetical protein
DPMN_054461	Hypothetical protein
DPMN_038168	Temptin-like
DPMN_140444	Tyrosinase
DPMN_091841	Larval shell aspartic acid-rich protein
DPMN_178636	CD109 antigen
DPMN_154677	ShlB/FhaC/HecB family hemolysin secretion/activation protein
DPMN_004795	Hypothetical protein
DPMN_105219	CD109 antigen
DPMN_057613	Hypothetical protein
DPMN_152879	Thioester-forming surface-anchored protein
