## Supplementary material for "The Genome of the Zebra Mussel, *Dreissena polymorpha*: A Resource for Invasive Species Research": Transcriptome_metadata.xlsx

### Sheet: Sheet1
Tube	Library ID	Date submitted	Number of animals per library	Tissue mass	Tissue type	Manipulation	Species	Field collection site	Details: experimental or environment	Date collected or harvested	Storage
1	ZM 1-1	11/28/17	4	50 mg	Mantle	Field collected from High Ca2+ water	Zebra mussel	Ore-Be-Gone Mine Pit, site OBG1	36.201 mg/L Ca water at collection site	8/20/2017 (R Newman)	RNA later, -20°C
2	ZM 1-2	11/28/17	4	50 mg	Mantle	Field collected from High Ca2+ water	Zebra mussel	Ore-Be-Gone Mine Pit, site OBG2	35.992 mg/ L Ca water at collection site	8/20/2017 (R Newman)	RNA later, -20°C
3	ZM 1-3	11/28/17	4	50 mg	Mantle	Field collected from High Ca2+ water	Zebra mussel	Ore-Be-Gone Mine Pit, site OBG4	35.932 mg/ L Ca water at collection site	8/20/2017 (R Newman)	RNA later, -20°C
4	ZM 1-4	11/28/17	4	50 mg	Mantle	Field collected from High Ca2+ water	Zebra mussel	Ore-Be-Gone Mine Pit, site OBG5	38.145 mg/ L Ca water at collection site	8/20/2017 (R Newman)	RNA later, -20°C
5	ZM 2-1	11/28/17	3	50 mg	Mantle	Field collected from Low Ca2+ water	Zebra mussel	Beach W of Duluth Lift Bridge	14.444 mg/ L Ca water at collection site	7/31/2017 (GLA divers)	RNA later, -20°C
6	ZM 2-2	11/28/17	3	50 mg	Mantle	Field collected from Low Ca2+ water	Zebra mussel	Beach W of Duluth Lift Bridge	14.444 mg/ L Ca water at collection site	7/31/2017 (GLA divers)	RNA later, -20°C
7	ZM 2-3	11/28/17	3	50 mg	Mantle	Field collected from Low Ca2+ water	Zebra mussel	Beach W of Duluth Lift Bridge	14.444 mg/ L Ca water at collection site	7/31/2017 (GLA divers)	RNA later, -20°C
8	ZM 2-4	11/28/17	3	50 mg	Mantle	Field collected from Low Ca2+ water	Zebra mussel	Beach W of Duluth Lift Bridge	14.444 mg/ L Ca water at collection site	7/31/2017 (GLA divers)	RNA later, -20°C
9	ZM 3-1	11/28/17	8	> 50 mg	Foot	O days post byssal thread induction	Zebra mussel	Lake Minnetonka*	Byssus cut in lab to induce byssal thread formation	9/18/2017 (S Mallez)	RNA later, -20°C
10	ZM 3-2	11/28/17	8	> 50 mg	Foot	O days post byssal thread induction	Zebra mussel	Lake Minnetonka*	Byssus cut in lab to induce byssal thread formation	9/18/2017 (S Mallez)	RNA later, -20°C
11	ZM 3-3	11/28/17	8	> 50 mg	Foot	O days post byssal thread induction	Zebra mussel	Lake Minnetonka*	Byssus cut in lab to induce byssal thread formation	9/18/2017 (S Mallez)	RNA later, -20°C
12	ZM 3-4	11/28/17	8	> 50 mg	Foot	O days post byssal thread induction	Zebra mussel	Lake Minnetonka*	Byssus cut in lab to induce byssal thread formation	9/18/2017 (S Mallez)	RNA later, -20°C
13	ZM 4-1	11/28/17	8	> 50 mg	Foot	4 days post byssal thread induction	Zebra mussel	Lake Minnetonka*	Byssus cut in lab to induce byssal thread formation	9/22/2017 (S Mallez)	RNA later, -20°C
14	ZM 4-2	11/28/17	8	> 50 mg	Foot	4 days post byssal thread induction	Zebra mussel	Lake Minnetonka*	Byssus cut in lab to induce byssal thread formation	9/22/2017 (S Mallez)	RNA later, -20°C
15	ZM 4-3	11/28/17	8	> 50 mg	Foot	4 days post byssal thread induction	Zebra mussel	Lake Minnetonka*	Byssus cut in lab to induce byssal thread formation	9/22/2017 (S Mallez)	RNA later, -20°C
16	ZM 4-4	11/28/17	8	> 50 mg	Foot	4 days post byssal thread induction	Zebra mussel	Lake Minnetonka*	Byssus cut in lab to induce byssal thread formation	9/22/2017 (S Mallez)	RNA later, -20°C
17	ZM 5-1	11/28/17	8	> 50 mg	Foot	8 days post byssal thread induction	Zebra mussel	Lake Minnetonka*	Byssus cut in lab to induce byssal thread formation	9/26-9/27/17 (S Mallez)	RNA later, -20°C
18	ZM 5-2	11/28/17	8	> 50 mg	Foot	8 days post byssal thread induction	Zebra mussel	Lake Minnetonka*	Byssus cut in lab to induce byssal thread formation	9/26-9/27/17 (S Mallez)	RNA later, -20°C
19	ZM 5-3	11/28/17	8	> 50 mg	Foot	8 days post byssal thread induction	Zebra mussel	Lake Minnetonka*	Byssus cut in lab to induce byssal thread formation	9/26-9/27/17 (S Mallez)	RNA later, -20°C
20	ZM 5-4	11/28/17	8	> 50 mg	Foot	8 days post byssal thread induction	Zebra mussel	Lake Minnetonka*	Byssus cut in lab to induce byssal thread formation	9/26-9/27/17 (S Mallez)	RNA later, -20°C
21	QM 6-1	11/28/17	8	> 50 mg	Foot	O days post byssal thread induction	Quagga mussel	Lake Michigan, UWM dock**	Byssus cut in lab to induce byssal thread formation	9/18/2017 (S Mallez)	RNA later, -20°C
22	QM 6-2	11/28/17	8	> 50 mg	Foot	O days post byssal thread induction	Quagga mussel	Lake Michigan, UWM dock	Byssus cut in lab to induce byssal thread formation	9/18/2017 (S Mallez)	RNA later, -20°C
23	QM 6-3	11/28/17	8	> 50 mg	Foot	O days post byssal thread induction	Quagga mussel	Lake Michigan, UWM dock	Byssus cut in lab to induce byssal thread formation	9/18/2017 (S Mallez)	RNA later, -20°C
24	QM 6-4	11/28/17	8	> 50 mg	Foot	O days post byssal thread induction	Quagga mussel	Lake Michigan, UWM dock	Byssus cut in lab to induce byssal thread formation	9/18/2017 (S Mallez)	RNA later, -20°C
25	QM 7-1	11/28/17	8	> 50 mg	Foot	4 days post byssal thread induction	Quagga mussel	Lake Michigan, UWM dock	Byssus cut in lab to induce byssal thread formation	9/22/2017 (S Mallez)	RNA later, -20°C
26	QM 7-2	11/28/17	8	> 50 mg	Foot	4 days post byssal thread induction	Quagga mussel	Lake Michigan, UWM dock	Byssus cut in lab to induce byssal thread formation	9/22/2017 (S Mallez)	RNA later, -20°C
27	QM 7-3	11/28/17	8	> 50 mg	Foot	4 days post byssal thread induction	Quagga mussel	Lake Michigan, UWM dock	Byssus cut in lab to induce byssal thread formation	9/22/2017 (S Mallez)	RNA later, -20°C
28	QM 7-4	11/28/17	8	> 50 mg	Foot	4 days post byssal thread induction	Quagga mussel	Lake Michigan, UWM dock	Byssus cut in lab to induce byssal thread formation	9/22/2017 (S Mallez)	RNA later, -20°C
29	QM 8-1	11/28/17	8	> 50 mg	Foot	8 days post byssal thread induction	Quagga mussel	Lake Michigan, UWM dock	Byssus cut in lab to induce byssal thread formation	9/26-9/27/17 (S Mallez)	RNA later, -20°C
30	QM 8-2	11/28/17	8	> 50 mg	Foot	8 days post byssal thread induction	Quagga mussel	Lake Michigan, UWM dock	Byssus cut in lab to induce byssal thread formation	9/26-9/27/17 (S Mallez)	RNA later, -20°C
31	QM 8-3	11/28/17	8	> 50 mg	Foot	8 days post byssal thread induction	Quagga mussel	Lake Michigan, UWM dock	Byssus cut in lab to induce byssal thread formation	9/26-9/27/17 (S Mallez)	RNA later, -20°C
32	QM 8-4	11/28/17	8	> 50 mg	Foot	8 days post byssal thread induction	Quagga mussel	Lake Michigan, UWM dock	Byssus cut in lab to induce byssal thread formation	9/26-9/27/17 (S Mallez)	RNA later, -20°C
33	ZM 9-1	11/28/17	8	> 50 mg	Gills	No thermal stress	Zebra mussel	Lake Minnetonka*	24.5°C chronic	9/22/2017 (S Mallez)	RNA later, -20°C
34	ZM 9-2	11/28/17	8	> 50 mg	Gills	No thermal stress	Zebra mussel	Lake Minnetonka*	24.5°C chronic	9/22/2017 (S Mallez)	RNA later, -20°C
35	ZM 9-3	11/28/17	8	> 50 mg	Gills	No thermal stress	Zebra mussel	Lake Minnetonka*	24.5°C chronic	9/22/2017 (S Mallez)	RNA later, -20°C
36	ZM 9-4	11/28/17	8	> 50 mg	Gills	No thermal stress	Zebra mussel	Lake Minnetonka*	24.5°C chronic	9/22/2017 (S Mallez)	RNA later, -20°C
37	ZM 10-1	11/28/17	8	> 50 mg	Gills	Moderate thermal stress	Zebra mussel	Lake Minnetonka*	27°C chronic	9/22/2017 (S Mallez)	RNA later, -20°C
38	ZM 10-2	11/28/17	8	> 50 mg	Gills	Moderate thermal stress	Zebra mussel	Lake Minnetonka*	27°C chronic	9/22/2017 (S Mallez)	RNA later, -20°C
39	ZM 10-3	11/28/17	8	> 50 mg	Gills	Moderate thermal stress	Zebra mussel	Lake Minnetonka*	27°C chronic	9/22/2017 (S Mallez)	RNA later, -20°C
40	ZM 10-4	11/28/17	8	> 50 mg	Gills	Moderate thermal stress	Zebra mussel	Lake Minnetonka*	27°C chronic	9/22/2017 (S Mallez)	RNA later, -20°C
41	ZM 11-1	11/28/17	8	> 50 mg	Gills	High thermal stress	Zebra mussel	Lake Minnetonka*	30°C chronic	9/29/2017 (S Mallez)	RNA later, -20°C
42	ZM 11-2	11/28/17	8	> 50 mg	Gills	High thermal stress	Zebra mussel	Lake Minnetonka*	30°C chronic	9/29/2017 (S Mallez)	RNA later, -20°C
43	ZM 11-3	11/28/17	8	> 50 mg	Gills	High thermal stress	Zebra mussel	Lake Minnetonka*	30°C chronic	9/29/2017 (S Mallez)	RNA later, -20°C
44	ZM 11-4	11/28/17	8	> 50 mg	Gills	High thermal stress	Zebra mussel	Lake Minnetonka*	30°C chronic	9/29/2017 (S Mallez)	RNA later, -20°C
*Collected by McCartney and Mallez at two sites: Lake Minnetonka Regional Park and Grays Bay under bridge, W of public access ramp at both sites, collection date 08/28/17
**Collected by Adelaide Roguet, UW Milwaukee School of Fisheries Sciences, collection date 08/28/17, shipped overnight
